# Cross-Tissue Transcriptomic Analysis Leveraging Machine Learning Approaches Identifies New Biomarkers for Rheumatoid Arthritis

**DOI:** 10.1101/2020.07.24.220483

**Authors:** Dmitry Rychkov, Jessica Neely, Tomiko Oskotsky, Steven Yu, Noah Perlmutter, Joanne Nititham, Alex Carvidi, Melissa Krueger, Andrew Gross, Lindsey A Criswell, Judith Ashouri, Marina Sirota

## Abstract

**Background/Purpose:** There is an urgent need to identify effective biomarkers for early diagnosis of rheumatoid arthritis (RA) and to accurately monitor disease activity. Here we define an RA meta-profile using publicly available cross-tissue gene expression data and apply machine learning to identify putative biomarkers, which we further validate on independent datasets.

**Methods:** We carried out a comprehensive search for publicly available microarray gene expression data in the NCBI Gene Expression Omnibus database for whole blood and synovial tissues from RA patients and healthy controls. The raw data from 13 synovium datasets with 284 samples and 14 blood datasets with 1,885 samples were downloaded and processed. The datasets for each tissue were merged, batch corrected and split into training and test sets. We then developed and applied a robust feature selection pipeline to identify genes dysregulated in both tissues and highly associated with RA. From the training data, we identified a set of overlapping differentially expressed genes following the condition of co-directionality. The classification performance of each gene in the resulting set was evaluated on the testing sets using the area under a receiver operating characteristic curve. Five independent datasets were used to validate and threshold the feature selected (FS) genes. Finally, we defined the RA Score, composed of the geometric mean of the selected RA Score Panel genes, and demonstrated its clinical utility.

**Results:** This feature selection pipeline resulted in a set of 25 upregulated and 28 downregulated genes. To assess the robustness of these FS genes, we trained a Random Forest machine learning model with this set of 53 genes and then with the set of 33 overlapping genes differentially expressed in both tissues and tested on the validation cohorts. The model with FS genes outperformed the model with common DE genes with AUC 0.89 ± 0.04 vs 0.87 ± 0.04. The FS genes were further validated on the 5 independent datasets resulting in 10 upregulated genes, *TNFAIP6*, *S100A8*, *TNFSF10*, *DRAM1*, *LY96*, *QPCT*, *KYNU*, *ENTPD1*, *CLIC1*, and *ATP6V0E1*, which are involved in innate immune system pathways, including neutrophil degranulation and apoptosis. There were also three downregulated genes, *HSP90AB1*, *NCL*, and *CIRBP*, that are involved in metabolic processes and T-cell receptor regulation of apoptosis.

To investigate the clinical utility of the 13 validated genes, the RA Score was developed and found to be highly correlated with the disease activity score based on the 28 examined joints (DAS28) (r = 0.33 ± 0.03, p = 7e-9) and able to distinguish osteoarthritis (OA) from RA samples (OR 0.57, 95% CI [0.34, 0.80], p = 8e-10). Moreover, the RA Score was not significantly different for rheumatoid factor (RF) positive and RF-negative RA sub-phenotypes (p = 0.9) and also distinguished polyarticular juvenile idiopathic arthritis (polyJIA) from healthy individuals in 10 independent pediatric cohorts (OR 1.15, 95% CI [1.01, 1.3], p = 2e-4) suggesting the generalizability of this score in clinical applications. The RA Score was also able to monitor the treatment effect among RA patients (t-test of treated vs untreated, p = 2e-4). Finally, we performed immunoblotting analysis of 6 proteins in unstimulated PBMC lysates from an independent cohort of 8 newly diagnosed RA patients and 7 healthy controls, where two proteins, *TNFAIP6/TSG6* and *HSP90AB1/HSP90*, were validated and the S100A8 protein showed near significant up-regulation.

**Conclusion:** The RA Score, consisting of 13 putative biomarkers identified through a robust feature selection procedure on public data and validated using multiple independent data sets, could be useful in the diagnosis and treatment monitoring of RA.
