## Supplementary material for "Cross-Tissue Transcriptomic Analysis Leveraging Machine Learning Approaches Identifies New Biomarkers for Rheumatoid Arthritis": Table 1

### Sheet: Sheet1
Gene	Description	Regulation	Synovium			Blood			Validation AUC	Protein Secretion
			FC (BH adj. p-value)	𝜌 (BH adj. p-value)	AUC	FC (BH adj. p-value)	𝜌 (BH adj. p-value)	AUC
TNFAIP6	TNF Alpha Induced Protein 6	up	2.46 (4E-06)	0.39 (7E-11)	0.81	1.36 (8E-16)	0.39 (3E-67)	0.77	0.88	﻿Secreted in blood
S100A8	S100 Calcium Binding Protein A8	up	2.28 (7E-05)	0.34 (1E-08)	0.81	1.46 (7E-32)	0.48 (9E-108)	0.81	0.94	﻿Secreted in blood
DRAM1	DNA Damage Regulated Autophagy Modulator 1	up	1.55 (6E-07)	0.46 (3E-15)	0.93	1.18 (8E-15)	0.41 (6E-76)	0.79	0.81
TNFSF10	TNF Superfamily Member 10	up	1.55 (1E-09)	0.52 (3E-19)	0.9	1.27 (1E-23)	0.44 (4E-88)	0.8	0.84	﻿Secreted in blood
LY96	Lymphocyte Antigen 96	up	1.54 (1E-09)	0.51 (2E-18)	0.94	1.22 (7E-11)	0.28 (2E-35)	0.69	0.87	﻿Secreted in blood
QPCT	Glutaminyl-Peptide Cyclotransferase	up	1.46 (4E-05)	0.39 (7E-11)	0.92	1.19 (4E-10)	0.29 (1E-37)	0.71	0.82	﻿Secreted in blood
KYNU	Kynureninase	up	1.41 (5E-05)	0.36 (1E-09)	0.84	1.17 (2E-11)	0.28 (3E-34)	0.69	0.82	﻿Intracellular or membrane-bound
ENTPD1	Ectonucleoside Triphosphate Diphosphohydrolase 1	up	1.33 (1E-08)	0.52 (2E-19)	0.94	1.21 (2E-16)	0.4 (5E-71)	0.78	0.86
CLIC1	Chloride Intracellular Channel 1	up	1.32 (5E-08)	0.47 (7E-16)	0.91	1.2 (5E-27)	0.47 (4E-103)	0.84	0.8	﻿Intracellular or membrane-bound
ATP6V0E1	ATPase H+ Transporting V0 Subunit E1	up	1.23 (3E-04)	0.37 (8E-10)	0.84	1.08 (4E-10)	0.28 (3E-35)	0.7	0.82
NCL	Nucleolin	down	0.83 (2E-05)	-0.39 (4E-11)	0.82	0.88 (4E-09)	-0.32 (2E-44)	0.72	0.82
CIRBP	Cold Inducible RNA Binding Protein	down	0.8 (3E-05)	-0.41 (4E-12)	0.83	0.91 (2E-10)	-0.33 (2E-47)	0.74	0.89
HSP90AB1	Heat Shock Protein 90 Alpha Family Class B Member 1	down	0.79 (2E-04)	-0.37 (3E-10)	0.82	0.84 (4E-12)	-0.36 (7E-56)	0.73	0.8	﻿Intracellular or membrane-bound
