## Supplementary material for "Cross-Tissue Transcriptomic Analysis Leveraging Machine Learning Approaches Identifies New Biomarkers for Rheumatoid Arthritis": Table S1

### Sheet: Sheet1
study	platform	used for	tissue	total	Healthy	RA	OA	polyJIA	PMID	Country	Year
GSE12021	GPL96 [HG-U133A] Affymetrix Human Genome U133A Array	discovery	Synovium	31	9	12	10		18721452	Germany	2008
GSE15602	GPL570 [HG-U133_Plus_2] Affymetrix Human Genome U133 Plus 2.0 Array	discovery	Synovium	11		11			19389237	Belgium	2009
GSE21537	GPL7768 KTH Human 30k v1.0	discovery	Synovium	62		62			20593016	Sweden	2010
GSE24742	GPL570 [HG-U133_Plus_2] Affymetrix Human Genome U133 Plus 2.0 Array	discovery	Synovium	12		12			21337318	Belgium	2010
GSE36700	GPL570 [HG-U133_Plus_2] Affymetrix Human Genome U133 Plus 2.0 Array	discovery	Synovium	12		7	5		17469140	Belgium	2012
GSE39340	GPL10558 Illumina HumanHT-12 V4.0 expression beadchip	discovery	Synovium	17		10	7		-	China	2012
GSE45867	GPL570 [HG-U133_Plus_2] Affymetrix Human Genome U133 Plus 2.0 Array	discovery	Synovium	20		20			24449571	Belgium	2013
GSE48780	GPL570 [HG-U133_Plus_2] Affymetrix Human Genome U133 Plus 2.0 Array	discovery	Synovium	83		83			24935926	USA	2013
GSE55235	GPL96 [HG-U133A] Affymetrix Human Genome U133A Array	discovery	Synovium	30	10	10	10		24690414	Germany	2014
GSE55457	GPL96 [HG-U133A] Affymetrix Human Genome U133A Array	discovery	Synovium	22	1	1	10		24690414	Germany	2014
GSE55584	GPL96 [HG-U133A] Affymetrix Human Genome U133A Array	discovery	Synovium	16		10	6		24690414	Germany	2014
GSE57376	GPL13158 [HT_HG-U133_Plus_PM] Affymetrix HT HG-U133+ PM Array	discovery	Synovium	3		3			25333715	USA	2014
GSE77298	GPL570 [HG-U133_Plus_2] Affymetrix Human Genome U133 Plus 2.0 Array	discovery	Synovium	23	7	16			26711533	Netherlands	2016
GSE12051	GPL2507 Sentrix Human-6 Expression BeadChip	discovery	Whole blood	44		44			19847310	Spain	2008
GSE15258	GPL570 [HG-U133_Plus_2] Affymetrix Human Genome U133 Plus 2.0 Array	discovery	Whole blood	86		86			19699293	USA	2009
GSE37107	GPL6947 Illumina HumanHT-12 V3.0 expression beadchip	discovery	Whole blood	14		14			22540992	Netherlands	2012
GSE45291	GPL13158 [HT_HG-U133_Plus_PM] Affymetrix HT HG-U133+ PM Array Plate	discovery	Whole blood	513	20	493			25405351	USA	2013
GSE47727	GPL6947 Illumina HumanHT-12 V3.0 expression beadchip	discovery	Whole blood	122	122				24013639	USA	2013
GSE47728	GPL10558 Illumina HumanHT-12 V4.0 expression beadchip	discovery	Whole blood	228	228				24013639	USA	2013
GSE54629	GPL6244 [HuGene-1_0-st] Affymetrix Human Gene 1.0 ST Array	discovery	Whole blood	69		69			-	France	2014
GSE58795	GPL10379 [HuRSTA-2a520709] Rosetta/Merck Human RSTA Custom Affymetrix 2.0 microarray	discovery	Whole blood	59		59			25504080	USA	2014
GSE68215	GPL4133 Agilent-014850 Whole Human Genome Microarray 4x44K G4112F	discovery	Whole blood	36		36			28545499	France	2015
GSE68689	GPL20171 [HuGene-1_0-st] Affymetrix Human Gene 1.0 ST Array	discovery	Whole blood	15	5	10			-	USA	2015
GSE74143	GPL13158 [HT_HG-U133_Plus_PM] Affymetrix HT HG-U133+ PM Array Plate	discovery	Whole blood	377		377			27140173	USA	2015
GSE78068	GPL6480 Agilent-014850 Whole Human Genome Microarray 4x44K G4112F	discovery	Whole blood	209		209			27435242	Japan	2016
GSE93272	GPL570 [HG-U133_Plus_2] Affymetrix Human Genome U133 Plus 2.0 Array	discovery	Whole blood	101	35	66			30013029	Japan	2017
GSE100191	GPL13497 Agilent-026652 Whole Human Genome Microarray 4x44K v2	discovery	Whole blood	12	5	7			29584756	Mexico	2017
GSE1919	GPL91 [HG_U95A] Affymetrix Human Genome U95A Array	validation	Synovium	15	5	5	5		20858714	Germany	2004
GSE89408	GPL11154 Illumina HiSeq 2000	validation	Synovium	180	28	152			28455435	USA	2016
GSE15573	GPL6102 Illumina human-6 v2.0 expression beadchip	validation	PBMC	33	15	18			19710928	France	2009
GSE17755	GPL1291 Hitachisoft AceGene Human Oligo Chip 30K 1 Chip Version	validation	Whole blood	164	53	111		6	21496236	Japan	2009
GSE90081	GPL11154 Illumina HiSeq 2000	validation	PBMC	24	12	12			28148290	Sweden	2016
GSE3698	GPL3050 Human Unigene3.1 cDNA Array 37.5K v1.0	misc.	Synovium	48		18	19		16508983	Germany	2005
GSE8361	GPL1291 Hitachisoft AceGene Human Oligo Chip 30K 1 Chip Version	misc.	PBMC	14	8			6	18388159	Japan	2007
GSE11083	GPL570 [HG-U133_Plus_2] Affymetrix Human Genome U133 Plus 2.0 Array	misc.	PBMC	29	15			14	19236715	USA	2008
GSE13849	GPL570 [HG-U133_Plus_2] Affymetrix Human Genome U133 Plus 2.0 Array	misc.	PBMC	120	59			61	19565504	USA	2008
GSE13501	GPL570 [HG-U133_Plus_2] Affymetrix Human Genome U133 Plus 2.0 Array	misc.	PBMC	104	59			45	19565513	USA	2008
GSE15645	GPL570 [HG-U133_Plus_2] Affymetrix Human Genome U133 Plus 2.0 Array	misc.	PBMC	42	13			29	19248118	USA	2009
GSE20307	GPL570 [HG-U133_Plus_2] Affymetrix Human Genome U133 Plus 2.0 Array	misc.	PBMC	100	56			44	20662067	USA	2010
GSE55319	GPL10558 Illumina HumanHT-12 V4.0 expression beadchip	misc.	Whole Blood	45	19			26	24782192	USA	2014
GSE67596	GPL570 [HG-U133_Plus_2] Affymetrix Human Genome U133 Plus 2.0 Array	misc.	PBMC	29	15			14	-	USA	2015
GSE112057	GPL11154 Illumina HiSeq 2000 (Homo sapiens)	misc.	Whole Blood	58	12			46	29950172	USA	2018
