## Supplementary material for "Cross-Tissue Transcriptomic Analysis Leveraging Machine Learning Approaches Identifies New Biomarkers for Rheumatoid Arthritis": Table S2

### Sheet: Sheet1
Treatment category	What includes	Drugs	Functions
None	No treatment	-	-
DMARD	DMARD + NSARD	Gold, methotrexate, hydroxychloroquine, cyclosporine	MTX: Folic acid antagonist,
			HCQ: Antimalarial,
			CSN: Calcineurin inhibitor
AID	NSAID	sulfasalazine, celecoxib, azulfidine, COX-2 inhibitors
GC	Corticosteroids	prednisolone	Glucocorticoid
anti-TNF		infliximab, golimumab, etanercept, adalimumab, etc	TNF alpha antagonist
anti-CTLA4		abatacept	Binding to CD80/ CD86,
			blocking T-cell co-stimulation
anti-CD20		rituximab	Binding to CD20 and depletion of CD20+ B cells
anti-IL1		anakinra	Binding to IL-1 type-1 receptor
anti-IL6		tocilizumab	Binding to soluble and membrane bound IL-6 receptor
Unknown	All indefinite treatments	?	-
