## Supplementary material for "Cross-Tissue Transcriptomic Analysis Leveraging Machine Learning Approaches Identifies New Biomarkers for Rheumatoid Arthritis": Table S4

### Sheet: Up-reg
gene	logFC	AveExpr	t	P.Value	adj.P.Val	B	FC	FC_round	corr	corr_p.value	corr_adj.p.value
S100P	0.71574	2.60089	7.64866	3.21624e-14	1.83376e-12	21.656	1.64233	1.64	0.34	6.28837e-52	9.37885e-51
IFIT1	0.660607	1.40769	6.85841	9.40643e-12	3.24878e-10	16.1424	1.58075	1.58	0.32	1.01297e-46	1.16952e-45
ANXA3	0.575257	1.1464	10.2924	3.28984e-24	1.4551e-21	44.1231	1.48994	1.49	0.43	1.84501e-87	1.57805e-85
EVI2A	0.565168	1.20968	10.6875	6.32502e-26	4.39619e-23	47.9945	1.47956	1.48	0.41	5.32144e-78	2.89638e-76
RSAD2	0.564894	0.965608	5.22484	1.93595e-07	2.69806e-06	6.57112	1.47928	1.48	0.26	1.329e-30	6.87634e-30
BCL2A1	0.542376	1.31054	11.7825	5.69266e-31	1.03863e-27	59.3886	1.45637	1.46	0.47	6.20871e-104	1.18276e-101
S100A8	0.541424	4.12733	12.6903	1.80572e-35	6.58907e-32	69.5582	1.45541	1.46	0.48	2.91684e-110	8.73178e-108
IFI44L	0.52326	0.861511	5.00489	6.1094e-07	7.46216e-06	5.47377	1.4372	1.44	0.25	7.18768e-29	3.40764e-28
S100A12	0.522344	2.98032	9.76838	5.0711e-22	1.39656e-19	39.1911	1.43629	1.44	0.41	2.11113e-77	1.07899e-75
ISG15	0.515504	1.86504	5.85737	5.53575e-09	1.08166e-07	9.98153	1.42949	1.43	0.3	6.89027e-40	5.52144e-39
IFI44	0.502092	1.09425	5.51604	3.94588e-08	6.51517e-07	8.09442	1.41627	1.42	0.26	1.94908e-31	1.06224e-30
IFIT3	0.478433	1.76036	6.64534	3.94733e-11	1.20787e-09	14.7534	1.39323	1.39	0.32	7.12233e-47	8.26861e-46
CSTA	0.445671	2.14441	10.431	8.3491e-25	4.20219e-22	45.4663	1.36195	1.36	0.42	7.29521e-81	4.70373e-79
ARG1	0.444131	0.347188	5.88013	4.83758e-09	9.56766e-08	10.1113	1.36049	1.36	0.27	9.3659e-32	5.21974e-31
CLEC4D	0.443366	0.467936	8.76942	3.93053e-18	5.12232e-16	30.4373	1.35977	1.36	0.39	7.12339e-68	2.27894e-66
HMGB2	0.439949	1.71956	10.7602	3.01384e-26	2.44389e-23	48.721	1.35656	1.36	0.41	6.41351e-76	2.92163e-74
TNFAIP6	0.438478	0.93966	8.71947	6.01296e-18	7.63175e-16	30.0223	1.35517	1.36	0.39	8.21202e-69	2.89215e-67
HERC5	0.433418	1.32749	5.44861	5.74305e-08	9.15127e-07	7.73453	1.35043	1.35	0.26	2.281e-30	1.16298e-29
TXN	0.429698	1.81845	10.2358	5.73172e-24	2.32389e-21	43.5794	1.34695	1.35	0.41	4.81749e-79	2.80418e-77
PSMA6	0.423226	2.06471	9.9661	7.78639e-23	2.64303e-20	41.025	1.34092	1.34	0.41	1.16894e-75	5.26777e-74
CARD16	0.421798	0.959952	11.7878	5.36737e-31	1.03863e-27	59.4464	1.3396	1.34	0.49	1.18897e-116	4.98298e-114
MCEMP1	0.412552	1.34149	7.9255	3.85288e-15	2.71674e-13	23.7211	1.33104	1.33	0.35	1.15283e-54	1.87996e-53
UQCRQ	0.401336	1.14452	9.25981	5.39314e-20	9.83978e-18	34.627	1.32073	1.32	0.38	1.16537e-64	3.07175e-63
MTHFD2	0.397137	0.219419	13.5458	5.8261e-40	8.50377e-36	79.7182	1.31689	1.32	0.53	3.43197e-137	2.87668e-134
RPL22L1	0.396777	0.112432	9.44764	9.8748e-21	2.08226e-18	36.2869	1.31656	1.32	0.42	6.01211e-80	3.7054e-78
OAS1	0.390626	1.16518	5.59587	2.51683e-08	4.34742e-07	8.52593	1.31096	1.31	0.29	6.39339e-37	4.49575e-36
DEFA4	0.387526	0.8977	3.62256	0.00029942	0.00177584	-0.36458	1.30815	1.31	0.15	1.87635e-11	3.21627e-11
IFI27	0.381661	0.595439	3.37818	0.000744526	0.00394593	-1.20517	1.30284	1.3	0.17	6.31753e-14	1.25601e-13
IFIT5	0.372484	0.871562	7.17092	1.06527e-12	4.4465e-11	18.2549	1.29458	1.29	0.33	7.74784e-50	1.03411e-48
COMMD8	0.371003	0.125498	10.2328	5.90083e-24	2.3278e-21	43.5509	1.29325	1.29	0.39	9.0202e-71	3.46822e-69
ZNF267	0.370404	0.503839	9.16234	1.28608e-19	2.24091e-17	33.7777	1.29271	1.29	0.36	3.32869e-60	6.90621e-59
SAMD9	0.36049	0.916115	8.86971	1.66307e-18	2.29001e-16	31.2771	1.28386	1.28	0.38	1.54216e-64	4.0144e-63
NDUFB3	0.360005	1.05492	8.79565	3.14142e-18	4.20661e-16	30.6561	1.28343	1.28	0.36	3.52492e-59	7.10237e-58
NAMPT	0.357561	1.98962	8.0661	1.27762e-15	9.71261e-14	24.7962	1.28126	1.28	0.3	6.14799e-41	5.16357e-40
PLSCR1	0.353849	0.984714	6.95756	4.75853e-12	1.77182e-10	16.8029	1.27797	1.28	0.3	1.26278e-41	1.1095e-40
BIRC2	0.352495	0.88731	10.1993	8.19008e-24	3.14585e-21	43.2299	1.27677	1.28	0.41	3.3166e-77	1.67468e-75
ANXA1	0.349842	1.8334	7.91891	4.05592e-15	2.84616e-13	23.6711	1.27442	1.27	0.31	1.11802e-44	1.16269e-43
MMP9	0.342286	2.204	4.93018	8.935e-07	1.04835e-05	5.11148	1.26776	1.27	0.25	8.91721e-28	3.9589e-27
EPSTI1	0.342234	1.03399	4.44777	9.18243e-06	8.27836e-05	2.90023	1.26772	1.27	0.23	1.9082e-23	6.49656e-23
TNFSF10	0.341715	2.05761	10.8405	1.32289e-26	1.28726e-23	49.5281	1.26726	1.27	0.44	3.69581e-90	3.87229e-88
LPAR6	0.340515	0.602476	8.07707	1.17131e-15	8.9981e-14	24.8808	1.26621	1.27	0.31	1.33803e-42	1.24893e-41
FAM8A1	0.339597	1.42304	8.93126	9.76692e-19	1.44742e-16	31.7969	1.2654	1.27	0.38	7.58895e-66	2.14901e-64
C1GALT1C1	0.337639	0.44764	13.1269	9.87674e-38	7.20805e-34	74.6745	1.26369	1.26	0.51	1.39103e-125	7.28723e-123
VNN2	0.334573	3.27856	7.33309	3.3225e-13	1.51548e-11	19.3862	1.261	1.26	0.25	7.94649e-29	3.75465e-28
TNFSF13B	0.329438	2.36913	10.3003	3.04397e-24	1.38843e-21	44.1992	1.25652	1.26	0.44	1.2571e-88	1.25441e-86
ANKRD22	0.327904	0.156348	6.10109	1.27518e-09	2.8812e-08	11.3958	1.25519	1.26	0.32	4.50044e-45	4.78715e-44
BPGM	0.325977	0.881604	5.00433	6.12709e-07	7.47751e-06	5.47101	1.25351	1.25	0.22	5.90272e-22	1.84065e-21
SLC22A4	0.322871	1.37622	8.24073	3.16491e-16	2.81677e-14	26.1561	1.25082	1.25	0.38	1.00129e-66	2.99745e-65
SLC37A3	0.322655	0.197601	8.3733	1.07766e-16	1.05568e-14	27.2064	1.25063	1.25	0.37	1.03525e-62	2.39709e-61
CD58	0.321342	0.560192	11.5269	9.3425e-30	1.23966e-26	56.6433	1.24949	1.25	0.44	3.83923e-91	4.46951e-89
CHMP5	0.316596	0.629653	8.22679	3.54145e-16	3.11391e-14	26.0465	1.24539	1.25	0.31	6.52428e-43	6.24276e-42
MYL6	0.316157	3.51487	7.63243	3.6344e-14	2.0403e-12	21.5371	1.24501	1.25	0.31	3.33417e-42	3.06436e-41
CAMP	0.312366	1.45143	5.12434	3.29129e-07	4.28925e-06	6.06402	1.24174	1.24	0.22	2.36515e-22	7.55513e-22
DDX60	0.312282	0.68729	5.18662	2.37151e-07	3.21398e-06	6.37713	1.24167	1.24	0.26	4.65913e-31	2.48744e-30
RPL23	0.309571	2.82013	6.17677	7.99368e-10	1.88187e-08	11.8463	1.23934	1.24	0.24	2.28896e-25	8.81714e-25
COX7A2	0.309479	1.86373	9.83073	2.81879e-22	8.57147e-20	39.7658	1.23926	1.24	0.4	1.08805e-72	4.47062e-71
LRRK2	0.306924	1.95572	7.02592	2.95912e-12	1.15177e-10	17.2636	1.23707	1.24	0.25	1.66193e-28	7.73049e-28
TMEM167A	0.306612	0.88235	9.16021	1.31065e-19	2.25062e-17	33.7592	1.2368	1.24	0.38	1.7011e-64	4.37382e-63
PDCD10	0.306229	0.690486	9.33134	2.83527e-20	5.51782e-18	35.2556	1.23647	1.24	0.35	2.49607e-56	4.41394e-55
ORM1	0.305198	0.924211	3.79737	0.000150868	0.000981401	0.272196	1.23559	1.24	0.2	8.23075e-18	2.01372e-17
OAS3	0.304982	0.84666	3.66136	0.000257795	0.00155744	-0.22581	1.2354	1.24	0.21	4.25872e-20	1.18672e-19
SAMSN1	0.30365	0.317037	7.89132	5.02545e-15	3.45998e-13	23.4624	1.23426	1.23	0.32	1.34237e-47	1.60739e-46
OASL	0.30307	1.24108	4.64288	3.67296e-06	3.62479e-05	3.7678	1.23377	1.23	0.26	5.06678e-31	2.70164e-30
FAS	0.300431	0.388552	9.52829	4.71948e-21	1.05978e-18	37.0089	1.23151	1.23	0.4	2.58141e-74	1.11533e-72
HINT1	0.299986	1.84855	6.40541	1.88871e-10	5.05827e-09	13.2394	1.23113	1.23	0.26	7.57879e-30	3.77678e-29
SUB1	0.297656	0.771311	7.67915	2.55444e-14	1.48544e-12	21.8801	1.22915	1.23	0.28	2.39859e-35	1.56581e-34
CLEC12A	0.297591	1.61767	3.87083	0.000112161	0.000762504	0.548589	1.22909	1.23	0.15	1.89454e-11	3.24612e-11
COQ2	0.297398	0.5308	9.26107	5.33269e-20	9.83978e-18	34.6381	1.22893	1.23	0.38	4.80513e-67	1.48076e-65
MS4A4A	0.296899	-0.430237	9.35903	2.208e-20	4.35512e-18	35.5001	1.2285	1.23	0.38	5.58363e-67	1.7081e-65
S100A9	0.296725	4.01264	10.4708	5.61519e-25	2.92712e-22	45.8549	1.22835	1.23	0.41	6.18839e-79	3.55282e-77
XK	0.296648	1.03837	4.02423	5.94217e-05	0.00043804	1.14259	1.22829	1.23	0.19	3.11359e-17	7.39324e-17
SLC35A1	0.296578	0.6763	9.02715	4.23463e-19	7.02371e-17	32.6133	1.22823	1.23	0.36	6.69991e-60	1.38322e-58
RSL24D1	0.293654	0.609395	6.01295	2.18216e-09	4.60271e-08	10.878	1.22574	1.23	0.19	6.3306e-17	1.48126e-16
NFIL3	0.293326	1.78884	8.126	7.94034e-16	6.43873e-14	25.2596	1.22546	1.23	0.39	8.25639e-70	3.03531e-68
CNIH4	0.292057	0.86243	9.76427	5.27087e-22	1.4247e-19	39.1533	1.22438	1.22	0.39	7.00723e-69	2.51003e-67
ATP5MPL	0.289843	1.48188	8.92419	1.03843e-18	1.5157e-16	31.7371	1.22251	1.22	0.37	7.82602e-64	1.92934e-62
LY96	0.289631	1.16147	7.09694	1.79827e-12	7.2708e-11	17.7468	1.22233	1.22	0.28	3.64763e-36	2.46568e-35
VCPKMT	0.287717	0.811361	7.36815	2.57463e-13	1.21616e-11	19.6339	1.22071	1.22	0.3	3.46028e-40	2.81047e-39
STK17B	0.287423	0.833864	9.51189	5.48619e-21	1.21328e-18	36.8617	1.22046	1.22	0.35	7.10286e-57	1.31137e-55
NMI	0.287298	2.00747	8.95689	7.81841e-19	1.18872e-16	32.0143	1.22035	1.22	0.37	1.18221e-62	2.70746e-61
HAT1	0.287293	0.635852	8.3982	8.78739e-17	8.72522e-15	27.4054	1.22035	1.22	0.33	9.05383e-50	1.20078e-48
ABCA1	0.286509	0.557306	6.86813	8.80191e-12	3.07351e-10	16.2067	1.21968	1.22	0.29	4.50044e-39	3.49284e-38
GSKIP	0.283571	0.310337	8.75253	4.53941e-18	5.81204e-16	30.2967	1.2172	1.22	0.32	1.63656e-47	1.94301e-46
TBK1	0.283319	0.826011	8.62072	1.38442e-17	1.65631e-15	29.2083	1.21699	1.22	0.34	1.93952e-53	3.05584e-52
DOCK4	0.281623	-0.13108	6.97426	4.23871e-12	1.59866e-10	16.9151	1.21556	1.22	0.32	4.61552e-45	4.88476e-44
BMX	0.280958	-0.179643	7.34249	3.10318e-13	1.42883e-11	19.4525	1.215	1.22	0.35	2.3168e-54	3.72019e-53
PARP9	0.279866	1.48293	7.36188	2.69494e-13	1.26564e-11	19.5896	1.21408	1.21	0.35	1.68466e-56	3.00442e-55
SAMD9L	0.279066	1.60919	5.83916	6.16402e-09	1.19324e-07	9.87809	1.21341	1.21	0.28	5.30686e-36	3.55289e-35
COX7B	0.277331	1.09738	5.74529	1.06761e-08	1.97003e-07	9.3498	1.21195	1.21	0.22	5.3714e-22	1.67871e-21
SLPI	0.276074	1.3589	4.87188	1.19775e-06	1.34039e-05	4.83245	1.2109	1.21	0.24	3.24903e-25	1.23788e-24
CLK4	0.275647	0.963845	6.60089	5.29631e-11	1.58412e-09	14.4689	1.21054	1.21	0.26	1.28284e-31	7.10225e-31
RPS24	0.275583	2.48911	5.61616	2.24283e-08	3.90184e-07	8.6366	1.21048	1.21	0.24	1.79505e-25	6.95291e-25
NABP1	0.275145	1.02736	9.74087	6.56444e-22	1.67916e-19	38.9386	1.21012	1.21	0.42	6.09074e-82	4.32649e-80
GPR65	0.275128	1.1696	7.96016	2.93982e-15	2.13481e-13	23.9845	1.2101	1.21	0.31	4.67985e-42	4.23612e-41
MX1	0.271064	2.2064	3.26677	0.00110735	0.00557919	-1.56913	1.2067	1.21	0.19	1.37241e-16	3.13961e-16
TMEM71	0.270942	2.00672	8.28167	2.27302e-16	2.08661e-14	26.4787	1.2066	1.21	0.35	2.28906e-55	3.93175e-54
ADM	0.270002	1.84748	7.36179	2.69673e-13	1.26564e-11	19.5889	1.20581	1.21	0.38	3.43233e-64	8.61371e-63
ENTPD1	0.269512	0.842127	8.87349	1.60976e-18	2.25923e-16	31.309	1.2054	1.21	0.4	1.14375e-72	4.65386e-71
RAP2C	0.269456	0.854635	8.19115	4.71676e-16	3.97953e-14	25.7672	1.20535	1.21	0.34	1.63751e-52	2.51385e-51
FAR1	0.268414	0.653058	9.5675	3.28963e-21	7.74442e-19	37.3619	1.20448	1.2	0.37	5.20979e-61	1.10834e-59
ATP5F1C	0.26829	1.58881	7.46641	1.25244e-13	6.34744e-12	20.3342	1.20438	1.2	0.28	5.28498e-35	3.37643e-34
CLIC1	0.268186	3.16679	11.6169	3.51068e-30	5.1242e-27	57.6036	1.20429	1.2	0.47	1.91219e-105	3.81618e-103
VBP1	0.268059	1.22454	7.6385	3.47225e-14	1.96438e-12	21.5815	1.20419	1.2	0.28	2.47023e-35	1.61006e-34
MARCH1	0.26699	1.14187	5.74174	1.0898e-08	2.00842e-07	9.33003	1.20329	1.2	0.27	1.509e-32	8.79583e-32
NAT1	0.263854	-0.291333	10.8568	1.11904e-26	1.16667e-23	49.6921	1.20068	1.2	0.44	1.72673e-90	1.9044e-88
TAX1BP1	0.263335	1.52461	8.47599	4.62854e-17	4.8603e-15	28.0307	1.20025	1.2	0.33	2.61105e-50	3.57612e-49
DDX58	0.262628	1.02953	6.07209	1.52292e-09	3.36796e-08	11.2246	1.19966	1.2	0.31	3.87747e-42	3.54814e-41
GIMAP2	0.260991	1.27548	6.83436	1.10819e-11	3.73559e-10	15.9835	1.1983	1.2	0.26	7.00094e-31	3.68142e-30
MICU2	0.260946	1.00005	7.33706	3.22799e-13	1.47698e-11	19.4142	1.19826	1.2	0.3	1.5682e-40	1.29444e-39
TXNDC9	0.258014	0.541354	7.27721	4.97718e-13	2.20811e-11	18.9937	1.19583	1.2	0.26	5.51382e-31	2.93626e-30

### Sheet: Down-reg
gene	logFC	AveExpr	t	P.Value	adj.P.Val	B	FC	FC_round	corr	corr_p.value	corr_adj.p.value
LBH	-0.40039	1.07392	-12.0798	2.05433e-32	5.99699e-29	62.6489	0.757653	0.76	-0.55	7.68974e-152	1.61139e-148
HNRNPL	-0.36813	0.785253	-11.3754	4.79131e-29	5.82783e-26	55.0396	0.774786	0.77	-0.64	5.88406e-217	2.46601e-213
IL2RB	-0.368842	1.35165	-9.84805	2.39307e-22	7.59331e-20	39.926	0.774404	0.77	-0.42	5.36535e-83	3.94494e-81
CD8A	-0.37365	1.83281	-6.6869	2.9937e-11	9.41725e-10	15.021	0.771827	0.77	-0.33	7.67467e-49	9.71739e-48
PDZK1IP1	-0.358999	1.89283	-4.95931	7.70872e-07	9.13283e-06	5.25212	0.779705	0.78	-0.26	3.48247e-31	1.87597e-30
ESYT1	-0.360893	2.25401	-10.7115	4.95599e-26	3.61688e-23	48.2335	0.778683	0.78	-0.42	3.02291e-81	2.04339e-79
LRRN3	-0.36705	-0.0755281	-6.24765	5.13735e-10	1.2645e-08	12.2729	0.775366	0.78	-0.29	6.9972e-37	4.91211e-36
PRF1	-0.331757	2.01449	-8.41989	7.35316e-17	7.40185e-15	27.5792	0.794568	0.79	-0.38	7.05672e-66	2.02566e-64
IL7R	-0.296945	2.29446	-6.71193	2.53263e-11	8.03615e-10	15.183	0.813974	0.81	-0.32	4.64581e-46	5.13736e-45
SRRM1	-0.298353	1.39792	-10.5759	1.95633e-25	1.2415e-22	46.888	0.81318	0.81	-0.48	3.22478e-107	7.95002e-105
FCMR	-0.299872	1.60397	-8.18941	4.7827e-16	4.01197e-14	25.7536	0.812324	0.81	-0.35	1.11162e-56	2.00294e-55
JAK1	-0.301541	1.58271	-8.93067	9.81739e-19	1.44742e-16	31.7919	0.811386	0.81	-0.4	3.06582e-72	1.21216e-70
ABLIM1	-0.302147	1.68759	-7.42572	1.68973e-13	8.27628e-12	20.0431	0.811045	0.81	-0.31	2.47604e-43	2.43023e-42
TUBB2A	-0.306735	0.792614	-2.90722	0.00368918	0.0156442	-2.66138	0.808469	0.81	-0.16	9.10898e-12	1.59398e-11
CCL5	-0.307197	2.6436	-7.17505	1.03447e-12	4.3639e-11	18.2834	0.80821	0.81	-0.31	4.93574e-43	4.74442e-42
NOG	-0.309169	0.20681	-6.1005	1.27981e-09	2.88719e-08	11.3923	0.807107	0.81	-0.29	1.22747e-38	9.35335e-38
MYC	-0.310098	0.398081	-8.07169	1.22232e-15	9.34081e-14	24.8393	0.806587	0.81	-0.46	5.59635e-99	7.56591e-97
TRIM58	-0.31031	1.34813	-4.90384	1.0204e-06	1.17459e-05	4.985	0.806469	0.81	-0.24	5.30366e-26	2.12908e-25
GNLY	-0.310808	2.7252	-5.42147	6.67121e-08	1.04928e-06	7.59095	0.80619	0.81	-0.23	2.08313e-24	7.51971e-24
TARP	-0.312417	1.43612	-5.42001	6.7254e-08	1.05666e-06	7.58319	0.805291	0.81	-0.23	5.66041e-25	2.12e-24
PPDPF	-0.277667	1.52368	-6.1938	7.19128e-10	1.7123e-08	11.9483	0.824924	0.82	-0.24	1.39221e-26	5.77127e-26
ZBTB4	-0.278082	1.40151	-10.52	3.43219e-25	1.92678e-22	46.3372	0.824687	0.82	-0.42	4.26619e-80	2.6686e-78
ZNF573	-0.281065	0.362327	-8.12873	7.76989e-16	6.33572e-14	25.2808	0.822983	0.82	-0.32	1.29659e-45	1.40052e-44
RNF10	-0.281662	2.4148	-5.77518	8.97064e-09	1.68514e-07	9.51715	0.822643	0.82	-0.28	1.55364e-35	1.02058e-34
CD247	-0.288038	1.76809	-8.31251	1.76964e-16	1.66643e-14	26.7228	0.819015	0.82	-0.37	8.74435e-63	2.04735e-61
ATP6V0C	-0.290031	2.62768	-7.64979	3.18886e-14	1.83246e-12	21.6643	0.817884	0.82	-0.33	1.98634e-49	2.56937e-48
UCP2	-0.290405	2.5206	-8.46055	5.25856e-17	5.48243e-15	27.9062	0.817672	0.82	-0.34	3.33723e-52	5.04922e-51
WNK1	-0.291691	1.35882	-7.60962	4.31427e-14	2.38563e-12	21.3703	0.816944	0.82	-0.35	5.03321e-57	9.37519e-56
PABPC4	-0.291981	1.25548	-10.2664	4.24341e-24	1.82167e-21	43.8738	0.81678	0.82	-0.47	1.63618e-105	3.42861e-103
SMARCC2	-0.260405	0.663932	-11.6279	3.11298e-30	5.04857e-27	57.7215	0.834854	0.83	-0.51	3.64477e-123	1.69725e-120
FAXDC2	-0.260739	1.07679	-4.8789	1.15643e-06	1.30443e-05	4.86587	0.83466	0.83	-0.23	2.87847e-23	9.6897e-23
SMAP2	-0.261916	2.91467	-8.27539	2.39168e-16	2.16826e-14	26.4291	0.83398	0.83	-0.35	5.53448e-57	1.02633e-55
POU2AF1	-0.263692	1.42825	-4.76969	1.98673e-06	2.10714e-05	4.35119	0.832953	0.83	-0.21	1.86468e-20	5.31985e-20
PRAG1	-0.264372	0.774363	-9.75322	5.84685e-22	1.55165e-19	39.0519	0.832561	0.83	-0.37	2.66506e-62	6.07026e-61
BACH2	-0.264385	0.00842522	-9.28401	4.34098e-20	8.2287e-18	34.8392	0.832553	0.83	-0.44	1.22511e-88	1.2523e-86
MAP2K3	-0.265962	2.28904	-7.75087	1.48107e-14	9.03884e-13	22.4104	0.831644	0.83	-0.38	2.34368e-64	5.95295e-63
PVRIG	-0.267023	0.9493	-7.51931	8.46709e-14	4.47774e-12	20.7147	0.831033	0.83	-0.27	7.20168e-34	4.40617e-33
UBA52	-0.267265	3.89269	-9.7969	3.87809e-22	1.13209e-19	39.4536	0.830893	0.83	-0.41	4.91842e-77	2.45394e-75
ETS1	-0.267342	1.37444	-7.83899	7.53298e-15	4.95276e-13	23.0684	0.830849	0.83	-0.37	8.29651e-62	1.7923e-60
FAM102A	-0.267946	1.33862	-6.75382	1.91164e-11	6.22819e-10	15.4554	0.830501	0.83	-0.28	7.95262e-36	5.29038e-35
S1PR1	-0.269752	1.09659	-6.76096	1.82192e-11	5.96251e-10	15.5019	0.829462	0.83	-0.32	1.57187e-46	1.79013e-45
BCL11B	-0.269876	0.745973	-9.82238	3.04993e-22	9.08504e-20	39.6887	0.829391	0.83	-0.44	2.34024e-90	2.51485e-88
GLG1	-0.270439	1.23297	-11.8539	2.5783e-31	6.27215e-28	60.1659	0.829067	0.83	-0.46	2.4664e-99	3.44556e-97
ASCC2	-0.272725	1.92395	-5.253	1.66564e-07	2.36495e-06	6.71494	0.827755	0.83	-0.24	4.39473e-26	1.7727e-25
P2RY8	-0.27386	2.37869	-8.9188	1.08814e-18	1.57252e-16	31.6914	0.827103	0.83	-0.4	2.77461e-72	1.11812e-70
