## Supplementary material for "Cross-Tissue Transcriptomic Analysis Leveraging Machine Learning Approaches Identifies New Biomarkers for Rheumatoid Arthritis": Table S5

### Sheet: Syno_Up
	ID	Description	GeneRatio	BgRatio	pvalue	p.adjust	qvalue	geneID	Count
R-HSA-168256	R-HSA-168256	Immune System	286/570	1587/7215	3.052e-54	3.71733e-51	3.42788e-51	MMP1/MMP3/CXCL10/TNFAIP6/HLA-DPA1/HLA-DRA/SDC1/HLA-DRB1/HLA-DQA1/S100A8/ADA2/IL7R/TNFRSF17/HLA-DQB1/HLA-DMB/CD3D/COL3A1/COL1A1/CCL5/MMP9/CD14/S100A9/ITGB2/GBP1/COL1A2/IFI30/TIMP1/BLNK/PRDX4/CFB/LTB/LTA4H/RAC2/STAT1/CTSH/LCP1/IFI27/AIM2/SELL/CSF2RB/PTPRC/CD53/VAMP8/CSF1R/PSMB10/HLA-DQB2/IL2RG/CD79A/IL10RA/HLA-DPB1/ICAM3/ISG20/FCGR2B/CD74/VCAM1/TAP1/C1QA/CCR5/TREM1/LYZ/ERAP2/CCL19/RASGRP1/SERPINA1/…	286
R-HSA-168249	R-HSA-168249	Innate Immune System	165/570	787/7215	7.6011e-36	4.62907e-33	4.26862e-33	TNFAIP6/S100A8/ADA2/MMP9/CD14/S100A9/ITGB2/PRDX4/CFB/LTA4H/RAC2/CTSH/AIM2/SELL/PTPRC/CD53/VAMP8/PSMB10/ICAM3/C1QA/TREM1/LYZ/RASGRP1/SERPINA1/RNASET2/C1QB/ITGAM/MAN2B1/PSMB8/HCK/COTL1/CSTB/ALOX5/TYROBP/PYCARD/CXCL1/CTSC/UBE2L6/CYBA/CTSS/LY96/NPC2/C3AR1/TCIRG1/NCF2/MNDA/NCKAP1L/HLA-C/FCN1/ATOX1/TLR7/BIRC3/ARPC1B/FCER1G/TLR2/LY86/FGR/GCA/GRN/LCP2/QPCT/PLCG2/HEXB/CTSK/ARPC2/CD247/PTPN6/FPR1/PLAC8/HLA…	165
R-HSA-6798695	R-HSA-6798695	Neutrophil degranulation	96/570	379/7215	1.10871e-26	4.50137e-24	4.15086e-24	TNFAIP6/S100A8/ADA2/MMP9/CD14/S100A9/ITGB2/PRDX4/LTA4H/CTSH/SELL/PTPRC/CD53/VAMP8/LYZ/SERPINA1/RNASET2/ITGAM/MAN2B1/COTL1/CSTB/ALOX5/TYROBP/PYCARD/CXCL1/CTSC/CYBA/CTSS/NPC2/C3AR1/TCIRG1/MNDA/NCKAP1L/HLA-C/FCN1/FCER1G/TLR2/FGR/GCA/GRN/QPCT/HEXB/PTPN6/FPR1/PLAC8/HLA-B/RAB31/DOCK2/ARPC5/CMTM6/GLB1/HK3/CTSZ/IQGAP2/FCGR3B/IMPDH1/LAIR1/CD300A/GGH/CAP1/OSTF1/MVP/LRMP/STK10/PLEKHO2/ADGRE5/ITGAX/ACTR2/FTH…	96
R-HSA-1280218	R-HSA-1280218	Adaptive Immune System	117/570	549/7215	2.30911e-25	7.03124e-23	6.48374e-23	HLA-DPA1/HLA-DRA/HLA-DRB1/HLA-DQA1/HLA-DQB1/HLA-DMB/CD3D/COL3A1/COL1A1/CD14/ITGB2/COL1A2/IFI30/BLNK/CTSH/SELL/PTPRC/VAMP8/PSMB10/HLA-DQB2/CD79A/HLA-DPB1/ICAM3/FCGR2B/CD74/VCAM1/TAP1/TREM1/ERAP2/RASGRP1/BTN3A3/HLA-DOB/HLA-F/CSK/PSMB8/TYROBP/CTSC/UBE2L6/CYBA/CTSS/LY96/NCF2/BTN3A2/HLA-C/MICB/LILRB1/TLR2/RACGAP1/CD8A/LCP2/PLCG2/CTSK/CD247/PTPN6/HLA-B/HLA-A/SLAMF7/SIGLEC1/LYN/SYK/PRKCB/NCF4/LILRB4/CD8…	117
R-HSA-198933	R-HSA-198933	Immunoregulatory interactions between a Lymphoid and a non-Lymphoid cell	33/570	89/7215	6.84522e-15	1.6675e-12	1.53765e-12	CD3D/COL3A1/COL1A1/ITGB2/COL1A2/SELL/ICAM3/FCGR2B/VCAM1/TREM1/HLA-F/TYROBP/HLA-C/MICB/LILRB1/CD8A/CD247/HLA-B/HLA-A/SLAMF7/SIGLEC1/LILRB4/CD19/KLRB1/LAIR1/CD300A/ITGA4/CD3E/ITGAL/ITGB7/HLA-G/PILRA/ICAM2	33
R-HSA-877300	R-HSA-877300	Interferon gamma signaling	30/570	75/7215	1.08112e-14	2.19468e-12	2.02379e-12	HLA-DPA1/HLA-DRA/HLA-DRB1/HLA-DQA1/HLA-DQB1/GBP1/IFI30/STAT1/HLA-DQB2/HLA-DPB1/VCAM1/HLA-F/TRIM22/IRF8/HLA-C/PTPN6/HLA-B/HLA-A/IRF9/OAS1/TRIM14/IRF1/OAS2/GBP2/CD44/HLA-G/IRF2/IRF7/TRIM21/JAK2	30
R-HSA-913531	R-HSA-913531	Interferon Signaling	44/570	160/7215	5.77497e-14	1.00485e-11	9.26601e-12	HLA-DPA1/HLA-DRA/HLA-DRB1/HLA-DQA1/HLA-DQB1/GBP1/IFI30/STAT1/IFI27/HLA-DQB2/HLA-DPB1/ISG20/VCAM1/HLA-F/TRIM22/PSMB8/IRF8/UBE2L6/HLA-C/PTPN6/HLA-B/HLA-A/ISG15/MX1/IRF9/OAS1/IFI35/IFIT3/BST2/TRIM14/IRF1/OAS2/GBP2/ADAR/IFIT1/CD44/HLA-G/IRF2/EIF4E2/IRF7/NUP210/TRIM21/JAK2/SEC13	44
R-HSA-909733	R-HSA-909733	Interferon alpha/beta signaling	25/570	57/7215	1.4865e-13	2.26319e-11	2.08696e-11	STAT1/IFI27/ISG20/HLA-F/PSMB8/IRF8/HLA-C/PTPN6/HLA-B/HLA-A/ISG15/MX1/IRF9/OAS1/IFI35/IFIT3/BST2/IRF1/OAS2/GBP2/ADAR/IFIT1/HLA-G/IRF2/IRF7	25
R-HSA-1280215	R-HSA-1280215	Cytokine Signaling in Immune system	108/570	691/7215	5.41197e-13	7.3242e-11	6.75389e-11	MMP1/MMP3/CXCL10/HLA-DPA1/HLA-DRA/SDC1/HLA-DRB1/HLA-DQA1/IL7R/TNFRSF17/HLA-DQB1/CCL5/MMP9/ITGB2/GBP1/COL1A2/IFI30/TIMP1/BLNK/LTB/STAT1/LCP1/IFI27/CSF2RB/CSF1R/PSMB10/HLA-DQB2/IL2RG/IL10RA/HLA-DPB1/ISG20/VCAM1/CCR5/CCL19/RASGRP1/ITGAM/HLA-F/CSK/TRIM22/PSMB8/HCK/ALOX5/IRF8/CXCL1/CCR1/UBE2L6/HLA-C/BIRC3/IL32/CD27/PTPN6/FPR1/HLA-B/HLA-A/LYN/SYK/IL2RB/IL21R/CD86/CASP1/ISG15/MX1/IRF9/OAS1/MYD88/IFI35/P…	108
R-HSA-202433	R-HSA-202433	Generation of second messenger molecules	17/570	28/7215	1.36678e-12	1.66473e-10	1.53511e-10	HLA-DPA1/HLA-DRA/HLA-DRB1/HLA-DQA1/HLA-DQB1/CD3D/HLA-DQB2/HLA-DPB1/LCP2/CD247/ITK/EVL/CD3E/FYB1/CD4/LAT/WAS	17
R-HSA-202427	R-HSA-202427	Phosphorylation of CD3 and TCR zeta chains	13/570	16/7215	1.84182e-12	1.86945e-10	1.72388e-10	HLA-DPA1/HLA-DRA/HLA-DRB1/HLA-DQA1/HLA-DQB1/CD3D/PTPRC/HLA-DQB2/HLA-DPB1/CSK/CD247/CD3E/CD4	13
R-HSA-389948	R-HSA-389948	PD-1 signaling	13/570	16/7215	1.84182e-12	1.86945e-10	1.72388e-10	HLA-DPA1/HLA-DRA/HLA-DRB1/HLA-DQA1/HLA-DQB1/CD3D/HLA-DQB2/HLA-DPB1/CSK/CD247/PTPN6/CD3E/CD4	13
R-HSA-109582	R-HSA-109582	Hemostasis	80/570	494/7215	1.60321e-10	1.50209e-08	1.38512e-08	MMP1/JCHAIN/SDC1/COL1A1/CD48/ITGB2/COL1A2/TIMP1/CD2/RAC2/SELL/CD74/SERPINE2/TREM1/DOCK10/SRGN/RASGRP1/SERPINA1/ITGAM/IGLL1/CSK/SLC7A7/FCER1G/FGR/DGKZ/ISLR/RACGAP1/LCP2/PLCG2/PTPN6/SPARC/LYN/DOCK2/SYK/PRKCB/PLEK/VEGFC/SDC3/PRKACB/PFN1/ITGA4/S100A10/CAP1/CLEC3B/DOK2/CAPZB/ITGAX/GNA15/VAV1/MANF/RHOG/MIF/GRB2/KIF11/IRF1/SLC16A3/CD47/P2RX5/ITGAL/RARRES2/TUBA1A/GNAI2/KIF20A/LGALS3BP/YWHAZ/LAMP2/TUBA1B/…	80
R-HSA-202430	R-HSA-202430	Translocation of ZAP-70 to Immunological synapse	11/570	14/7215	1.99608e-10	1.73659e-08	1.60137e-08	HLA-DPA1/HLA-DRA/HLA-DRB1/HLA-DQA1/HLA-DQB1/CD3D/HLA-DQB2/HLA-DPB1/CD247/CD3E/CD4	11
R-HSA-1236975	R-HSA-1236975	Antigen processing-Cross presentation	25/570	82/7215	1.70698e-09	1.38607e-07	1.27814e-07	CD14/VAMP8/PSMB10/TAP1/HLA-F/PSMB8/CYBA/CTSS/LY96/NCF2/HLA-C/TLR2/HLA-B/HLA-A/NCF4/MYD88/PDIA3/TAPBP/PSME1/TLR1/BTK/CTSL/HLA-G/MRC2/SEC61G	25
R-HSA-202733	R-HSA-202733	Cell surface interactions at the vascular wall	30/570	118/7215	5.07859e-09	3.86607e-07	3.56503e-07	MMP1/JCHAIN/SDC1/COL1A1/CD48/ITGB2/COL1A2/CD2/SELL/CD74/TREM1/ITGAM/IGLL1/SLC7A7/FCER1G/PTPN6/LYN/SDC3/ITGA4/DOK2/ITGAX/MIF/GRB2/SLC16A3/CD47/ITGAL/CD44/CD58/INPP5D/VPREB3	30
R-HSA-2132295	R-HSA-2132295	MHC class II antigen presentation	26/570	94/7215	8.08902e-09	5.79554e-07	5.34426e-07	HLA-DPA1/HLA-DRA/HLA-DRB1/HLA-DQA1/HLA-DQB1/HLA-DMB/IFI30/CTSH/HLA-DQB2/HLA-DPB1/CD74/HLA-DOB/CTSC/CTSS/RACGAP1/CTSK/CAPZB/CLTC/KIF11/CTSL/TUBA1A/KIF20A/TUBA1B/LGMN/CTSO/SEC13	26
R-HSA-388841	R-HSA-388841	Costimulation by the CD28 family	18/570	57/7215	1.84404e-07	1.2478e-05	1.15064e-05	HLA-DPA1/HLA-DRA/HLA-DRB1/HLA-DQA1/HLA-DQB1/CD3D/HLA-DQB2/HLA-DPB1/CSK/CD247/PTPN6/LYN/CD86/VAV1/CD3E/GRB2/CD4/TNFRSF14	18
R-HSA-449147	R-HSA-449147	Signaling by Interleukins	59/570	378/7215	1.98577e-07	1.27298e-05	1.17386e-05	MMP1/MMP3/CXCL10/SDC1/IL7R/CCL5/MMP9/ITGB2/COL1A2/TIMP1/BLNK/STAT1/LCP1/CSF2RB/CSF1R/PSMB10/IL2RG/IL10RA/VCAM1/CCR5/CCL19/ITGAM/PSMB8/HCK/ALOX5/CXCL1/CCR1/IL32/PTPN6/FPR1/LYN/SYK/IL2RB/IL21R/CD86/CASP1/MYD88/P4HB/ITGAX/VAV1/PSME1/MIF/RPS6KA1/GRB2/NOD2/MMP2/GSTO1/CD4/PTPN7/IL15/TALDO1/YWHAZ/PIK3CD/IL15RA/CASP3/RBX1/TNFRSF1B/INPP5D/JAK2	59
R-HSA-983695	R-HSA-983695	Antigen activates B Cell Receptor (BCR) leading to generation of second messengers	12/570	28/7215	4.94372e-07	3.01073e-05	2.77629e-05	BLNK/CD79A/PLCG2/PTPN6/LYN/SYK/CD19/VAV1/GRB2/BTK/PIK3CD/CD79B	12
R-HSA-202403	R-HSA-202403	TCR signaling	24/570	100/7215	5.64921e-07	3.27654e-05	3.02141e-05	HLA-DPA1/HLA-DRA/HLA-DRB1/HLA-DQA1/HLA-DQB1/CD3D/PTPRC/PSMB10/HLA-DQB2/HLA-DPB1/CSK/PSMB8/LCP2/CD247/ITK/EVL/PSME1/CD3E/FYB1/TRAT1/CD4/LAT/INPP5D/WAS	24
R-HSA-1474244	R-HSA-1474244	Extracellular matrix organization	42/570	245/7215	1.05516e-06	5.84176e-05	5.38688e-05	MMP1/MMP3/SPP1/SDC1/COL3A1/COL1A1/MMP9/ITGB2/COL1A2/TIMP1/COL5A1/COL5A2/TNC/ICAM3/ASPN/VCAM1/LOXL1/ITGAM/NID2/CTSS/MMP13/CTSK/SPARC/SDC3/LTBP2/ITGA4/P4HB/ITGAX/CD47/MMP2/ITGAL/PPIB/ITGB7/CTSL/P4HA2/CD44/COL6A3/PXDN/CASP3/PLOD2/ICAM2/P3H1	42
R-HSA-1236974	R-HSA-1236974	ER-Phagosome pathway	19/570	70/7215	1.16838e-06	6.18734e-05	5.70555e-05	CD14/VAMP8/PSMB10/TAP1/HLA-F/PSMB8/LY96/HLA-C/TLR2/HLA-B/HLA-A/MYD88/PDIA3/TAPBP/PSME1/TLR1/BTK/HLA-G/SEC61G	19
R-HSA-76002	R-HSA-76002	Platelet activation, signaling and aggregation	38/570	214/7215	1.43894e-06	7.3026e-05	6.73397e-05	COL1A1/COL1A2/TIMP1/RAC2/SRGN/RASGRP1/SERPINA1/CSK/FCER1G/DGKZ/ISLR/LCP2/PLCG2/PTPN6/SPARC/LYN/SYK/PRKCB/PLEK/VEGFC/PFN1/CAP1/CLEC3B/GNA15/VAV1/MANF/RHOG/GRB2/RARRES2/GNAI2/LGALS3BP/YWHAZ/LAMP2/LAT/LHFPL2/CTSW/ABCC4/ECM1	38
R-HSA-1236977	R-HSA-1236977	Endosomal/Vacuolar pathway	7/570	10/7215	1.80186e-06	8.41317e-05	7.75806e-05	HLA-F/CTSS/HLA-C/HLA-B/HLA-A/CTSL/HLA-G	7
R-HSA-1679131	R-HSA-1679131	Trafficking and processing of endosomal TLR	7/570	10/7215	1.80186e-06	8.41317e-05	7.75806e-05	CTSS/TLR7/CTSK/TLR8/CTSL/LGMN/TLR3	7
R-HSA-2029480	R-HSA-2029480	Fcgamma receptor (FCGR) dependent phagocytosis	19/570	72/7215	1.86499e-06	8.41317e-05	7.75806e-05	HCK/NCKAP1L/ARPC1B/FGR/PLCG2/ARPC2/CD247/LYN/ARPC5/SYK/ACTR3/ACTR2/WIPF1/VAV1/GRB2/BTK/CYFIP2/MYO5A/WAS	19
R-HSA-983170	R-HSA-983170	Antigen Presentation: Folding, assembly and peptide loading of class I MHC	10/570	22/7215	2.36891e-06	0.000103047	9.50235e-05	TAP1/ERAP2/HLA-F/HLA-C/HLA-B/HLA-A/PDIA3/TAPBP/HLA-G/SEC13	10
R-HSA-216083	R-HSA-216083	Integrin cell surface interactions	19/570	74/7215	2.91929e-06	0.00012261	0.000113063	SPP1/COL3A1/COL1A1/ITGB2/COL1A2/COL5A1/COL5A2/TNC/ICAM3/VCAM1/ITGAM/ITGA4/ITGAX/CD47/ITGAL/ITGB7/CD44/COL6A3/ICAM2	19
R-HSA-512988	R-HSA-512988	Interleukin-3, Interleukin-5 and GM-CSF signaling	14/570	44/7215	3.91072e-06	0.000156736	0.000144532	BLNK/CSF2RB/IL2RG/HCK/PTPN6/LYN/SYK/IL2RB/VAV1/GRB2/YWHAZ/PIK3CD/INPP5D/JAK2	14
R-HSA-114604	R-HSA-114604	GPVI-mediated activation cascade	12/570	33/7215	3.98919e-06	0.000156736	0.000144532	COL1A1/COL1A2/RAC2/FCER1G/LCP2/PLCG2/PTPN6/LYN/SYK/VAV1/RHOG/LAT	12
R-HSA-1474290	R-HSA-1474290	Collagen formation	18/570	69/7215	4.16359e-06	0.000158477	0.000146136	MMP3/COL3A1/COL1A1/MMP9/COL1A2/COL5A1/COL5A2/LOXL1/CTSS/MMP13/P4HB/PPIB/CTSL/P4HA2/COL6A3/PXDN/PLOD2/P3H1	18
R-HSA-451927	R-HSA-451927	Interleukin-2 family signaling	13/570	39/7215	4.84829e-06	0.000178946	0.000165012	STAT1/CSF2RB/IL2RG/PTPN6/SYK/IL2RB/IL21R/GRB2/IL15/PIK3CD/IL15RA/INPP5D/JAK2	13
R-HSA-2029482	R-HSA-2029482	Regulation of actin dynamics for phagocytic cup formation	15/570	51/7215	5.31518e-06	0.000190408	0.000175582	NCKAP1L/ARPC1B/ARPC2/CD247/ARPC5/SYK/ACTR3/ACTR2/WIPF1/VAV1/GRB2/BTK/CYFIP2/MYO5A/WAS	15
R-HSA-5663213	R-HSA-5663213	RHO GTPases Activate WASPs and WAVEs	11/570	30/7215	9.25213e-06	0.000321974	0.000296903	NCKAP1L/ARPC1B/ARPC2/ARPC5/ACTR3/ACTR2/WIPF1/GRB2/BTK/CYFIP2/WAS	11
R-HSA-5602498	R-HSA-5602498	MyD88 deficiency (TLR2/4)	6/570	9/7215	1.61897e-05	0.000547753	0.000505101	CD14/LY96/TLR2/MYD88/TLR1/BTK	6
R-HSA-380108	R-HSA-380108	Chemokine receptors bind chemokines	13/570	45/7215	2.79861e-05	0.000921273	0.000849536	CXCL9/CXCL13/CXCL10/CCL5/CXCR4/CXCL6/CCL13/CCR5/CCL19/CXCL1/CCR1/CXCL11/CCR7	13
R-HSA-5603041	R-HSA-5603041	IRAK4 deficiency (TLR2/4)	6/570	10/7215	3.77716e-05	0.00120971	0.00111551	CD14/LY96/TLR2/MYD88/TLR1/BTK	6
R-HSA-194315	R-HSA-194315	Signaling by Rho GTPases	46/570	319/7215	3.87345e-05	0.00120971	0.00111551	S100A8/S100A9/RAC2/ARHGDIB/CYBA/NCF2/NCKAP1L/ARPC1B/RACGAP1/ARPC2/ARPC5/PRKCB/ARHGAP25/NCF4/ARHGEF18/ACTR3/ZWINT/IQGAP2/PFN1/CHN1/ARAP2/RHOH/EVL/NDC80/ACTR2/WIPF1/VAV1/RHOG/CDC20/GRB2/ECT2/BTK/TUBA1A/H2AZ1/CYFIP2/YWHAZ/TUBA1B/ARHGEF3/YWHAH/GMIP/ARHGAP45/CENPM/MAD2L1/RHOF/SEC13/WAS	46
R-HSA-168898	R-HSA-168898	Toll-like Receptor Cascades	24/570	127/7215	4.53111e-05	0.00137972	0.00127229	S100A8/CD14/S100A9/ITGB2/ITGAM/CTSS/LY96/TLR7/BIRC3/TLR2/LY86/PLCG2/CTSK/MYD88/TLR1/RPS6KA1/NOD2/TLR8/BTK/CTSL/CD180/LGMN/IRF7/TLR3	24
R-HSA-2022090	R-HSA-2022090	Assembly of collagen fibrils and other multimeric structures	13/570	49/7215	7.49775e-05	0.00222738	0.00205394	MMP3/COL3A1/COL1A1/MMP9/COL1A2/COL5A1/COL5A2/LOXL1/CTSS/MMP13/CTSL/COL6A3/PXDN	13
R-HSA-2871809	R-HSA-2871809	FCERI mediated Ca+2 mobilization	10/570	31/7215	8.45401e-05	0.00245166	0.00226076	FCER1G/LCP2/PLCG2/LYN/SYK/ITK/VAV1/GRB2/BTK/LAT	10
R-HSA-391160	R-HSA-391160	Signal regulatory protein family interactions	6/570	12/7215	0.000144785	0.00398507	0.00367476	TYROBP/PTPN6/GRB2/SKAP2/FYB1/CD47	6
R-HSA-1442490	R-HSA-1442490	Collagen degradation	13/570	52/7215	0.000145419	0.00398507	0.00367476	MMP1/MMP3/COL3A1/COL1A1/MMP9/COL1A2/COL5A1/COL5A2/MMP13/CTSK/MMP2/CTSL/COL6A3	13
R-HSA-6783783	R-HSA-6783783	Interleukin-10 signaling	11/570	39/7215	0.000147232	0.00398507	0.00367476	CXCL10/CCL5/TIMP1/IL10RA/CCR5/CCL19/CXCL1/CCR1/FPR1/CD86/TNFRSF1B	11
R-HSA-5690714	R-HSA-5690714	CD22 mediated BCR regulation	4/570	5/7215	0.000180776	0.00478662	0.0044139	CD79A/PTPN6/LYN/CD79B	4
R-HSA-2173782	R-HSA-2173782	Binding and Uptake of Ligands by Scavenger Receptors	10/570	34/7215	0.000201211	0.00521436	0.00480834	JCHAIN/COL3A1/COL1A1/COL1A2/MARCO/APOL1/SPARC/FTH1/HYOU1/STAB1	10
R-HSA-2029481	R-HSA-2029481	FCGR activation	5/570	9/7215	0.000291444	0.00739539	0.00681953	HCK/FGR/CD247/LYN/SYK	5
R-HSA-983705	R-HSA-983705	Signaling by the B Cell Receptor (BCR)	18/570	95/7215	0.000385248	0.00957617	0.0088305	BLNK/PSMB10/CD79A/RASGRP1/PSMB8/PLCG2/PTPN6/LYN/SYK/PRKCB/CD19/VAV1/PSME1/GRB2/BTK/NFKBIE/PIK3CD/CD79B	18
R-HSA-5621480	R-HSA-5621480	Dectin-2 family	6/570	14/7215	0.000410107	0.00999021	0.0092123	FCER1G/PLCG2/LYN/SYK/CLEC10A/CLEC4A	6
R-HSA-202424	R-HSA-202424	Downstream TCR signaling	16/570	80/7215	0.000428051	0.0102229	0.00942685	HLA-DPA1/HLA-DRA/HLA-DRB1/HLA-DQA1/HLA-DQB1/CD3D/PSMB10/HLA-DQB2/HLA-DPB1/PSMB8/CD247/PSME1/CD3E/TRAT1/CD4/INPP5D	16
R-HSA-3000170	R-HSA-3000170	Syndecan interactions	8/570	25/7215	0.000466533	0.0107214	0.0098866	SDC1/COL3A1/COL1A1/COL1A2/COL5A1/COL5A2/TNC/SDC3	8
R-HSA-912526	R-HSA-912526	Interleukin receptor SHC signaling	8/570	25/7215	0.000466533	0.0107214	0.0098866	CSF2RB/IL2RG/PTPN6/IL2RB/GRB2/PIK3CD/INPP5D/JAK2	8
R-HSA-173107	R-HSA-173107	Binding and entry of HIV virion	3/570	3/7215	0.00049069	0.0108665	0.0100204	CXCR4/CCR5/CD4	3
R-HSA-844615	R-HSA-844615	The AIM2 inflammasome	3/570	3/7215	0.00049069	0.0108665	0.0100204	AIM2/PYCARD/CASP1	3
R-HSA-8949275	R-HSA-8949275	RUNX3 Regulates Immune Response and Cell Migration	4/570	6/7215	0.000508364	0.0110569	0.0101959	SPP1/RUNX3/ITGA4/ITGAL	4
R-HSA-5260271	R-HSA-5260271	Diseases of Immune System	7/570	20/7215	0.000576953	0.0117121	0.0108002	CD14/LY96/TLR2/MYD88/TLR1/BTK/TLR3	7
R-HSA-5602358	R-HSA-5602358	Diseases associated with the TLR signaling cascade	7/570	20/7215	0.000576953	0.0117121	0.0108002	CD14/LY96/TLR2/MYD88/TLR1/BTK/TLR3	7
R-HSA-5668599	R-HSA-5668599	RHO GTPases Activate NADPH Oxidases	7/570	20/7215	0.000576953	0.0117121	0.0108002	S100A8/S100A9/RAC2/CYBA/NCF2/PRKCB/NCF4	7
R-HSA-912631	R-HSA-912631	Regulation of signaling by CBL	7/570	20/7215	0.000576953	0.0117121	0.0108002	BLNK/HCK/LYN/SYK/VAV1/GRB2/PIK3CD	7
R-HSA-195258	R-HSA-195258	RHO GTPase Effectors	33/570	232/7215	0.000619545	0.0123706	0.0114073	S100A8/S100A9/RAC2/CYBA/NCF2/NCKAP1L/ARPC1B/ARPC2/ARPC5/PRKCB/NCF4/ACTR3/ZWINT/IQGAP2/PFN1/EVL/NDC80/ACTR2/WIPF1/RHOG/CDC20/GRB2/BTK/TUBA1A/H2AZ1/CYFIP2/YWHAZ/TUBA1B/YWHAH/CENPM/MAD2L1/SEC13/WAS	33
R-HSA-5686938	R-HSA-5686938	Regulation of TLR by endogenous ligand	6/570	15/7215	0.000638209	0.0125377	0.0115614	S100A8/CD14/S100A9/LY96/TLR2/TLR1	6
R-HSA-76005	R-HSA-76005	Response to elevated platelet cytosolic Ca2+	19/570	108/7215	0.000707194	0.0136724	0.0126078	TIMP1/SRGN/SERPINA1/ISLR/SPARC/PRKCB/PLEK/VEGFC/PFN1/CAP1/CLEC3B/MANF/RARRES2/LGALS3BP/LAMP2/LHFPL2/CTSW/ABCC4/ECM1	19
R-HSA-166663	R-HSA-166663	Initial triggering of complement	6/570	16/7215	0.000953559	0.0181474	0.0167343	CFB/C1QA/C1QB/FCN1/C2/CFP	6
R-HSA-114608	R-HSA-114608	Platelet degranulation	18/570	103/7215	0.00105013	0.0196778	0.0181455	TIMP1/SRGN/SERPINA1/ISLR/SPARC/PLEK/VEGFC/PFN1/CAP1/CLEC3B/MANF/RARRES2/LGALS3BP/LAMP2/LHFPL2/CTSW/ABCC4/ECM1	18
R-HSA-1222556	R-HSA-1222556	ROS and RNS production in phagocytes	8/570	28/7215	0.00108473	0.0200182	0.0184595	RAC2/CYBA/TCIRG1/NCF2/NCF4/ATP6V0B/ATP6V0E1/ATP6V1A	8
R-HSA-983169	R-HSA-983169	Class I MHC mediated antigen processing & presentation	34/570	252/7215	0.00132934	0.0241662	0.0222844	CD14/VAMP8/PSMB10/TAP1/ERAP2/HLA-F/PSMB8/UBE2L6/CYBA/CTSS/LY96/NCF2/HLA-C/TLR2/HLA-B/HLA-A/NCF4/UBE2J1/MYD88/PDIA3/TAPBP/PSME1/CDC20/TLR1/BTK/CTSL/RNF34/HLA-G/MRC2/SEC61G/RBX1/UBE2Z/TRIM21/SEC13	34
R-HSA-2172127	R-HSA-2172127	DAP12 interactions	8/570	29/7215	0.00139605	0.0250058	0.0230586	TREM1/TYROBP/LCP2/PLCG2/SYK/GRB2/BTK/LAT	8
R-HSA-1650814	R-HSA-1650814	Collagen biosynthesis and modifying enzymes	11/570	50/7215	0.00147822	0.0260939	0.024062	COL3A1/COL1A1/COL1A2/COL5A1/COL5A2/P4HB/PPIB/P4HA2/COL6A3/PLOD2/P3H1	11
R-HSA-6803157	R-HSA-6803157	Antimicrobial peptides	9/570	36/7215	0.00152603	0.0265529	0.0244853	S100A8/S100A9/LYZ/ATOX1/TLR2/TLR1/CD4/RNASE6/GNLY	9
R-HSA-2871796	R-HSA-2871796	FCERI mediated MAPK activation	8/570	31/7215	0.00222916	0.038241	0.0352633	FCER1G/LCP2/PLCG2/LYN/SYK/VAV1/GRB2/LAT	8
R-HSA-2424491	R-HSA-2424491	DAP12 signaling	7/570	25/7215	0.0025272	0.0427518	0.0394229	TYROBP/LCP2/PLCG2/SYK/GRB2/BTK/LAT	7
R-HSA-1474228	R-HSA-1474228	Degradation of the extracellular matrix	18/570	112/7215	0.00278361	0.0464444	0.0428279	MMP1/MMP3/SPP1/COL3A1/COL1A1/MMP9/COL1A2/TIMP1/COL5A1/COL5A2/CTSS/MMP13/CTSK/MMP2/CTSL/CD44/COL6A3/CASP3	18
R-HSA-8983432	R-HSA-8983432	Interleukin-15 signaling	5/570	14/7215	0.00331729	0.0546008	0.0503492	IL2RG/IL2RB/GRB2/IL15/IL15RA	5
R-HSA-71240	R-HSA-71240	Tryptophan catabolism	4/570	9/7215	0.00352106	0.0564296	0.0520356	KYNU/TDO2/KMO/IDO1	4
R-HSA-975110	R-HSA-975110	TRAF6 mediated IRF7 activation in TLR7/8 or 9 signaling	4/570	9/7215	0.00352106	0.0564296	0.0520356	TLR7/MYD88/TLR8/IRF7	4
R-HSA-174577	R-HSA-174577	Activation of C3 and C5	3/570	5/7215	0.0043464	0.0670116	0.0617936	CFB/C2/CFP	3
R-HSA-2980767	R-HSA-2980767	Activation of NIMA Kinases NEK9, NEK6, NEK7	3/570	5/7215	0.0043464	0.0670116	0.0617936	CCNB2/CCNB1/CDK1	3
R-HSA-69478	R-HSA-69478	G2/M DNA replication checkpoint	3/570	5/7215	0.0043464	0.0670116	0.0617936	CCNB2/CCNB1/CDK1	3
R-HSA-2730905	R-HSA-2730905	Role of LAT2/NTAL/LAB on calcium mobilization	5/570	15/7215	0.00465683	0.0709003	0.0653795	FCER1G/LYN/SYK/LAT2/GRB2	5
R-HSA-75035	R-HSA-75035	Chk1/Chk2(Cds1) mediated inactivation of Cyclin B:Cdk1 complex	4/570	10/7215	0.00550502	0.0826739	0.0762363	YWHAZ/YWHAH/CCNB1/CDK1	4
R-HSA-381038	R-HSA-381038	XBP1(S) activates chaperone genes	9/570	43/7215	0.00556589	0.0826739	0.0762363	XBP1/KDELR3/MYDGF/SSR1/PDIA6/PDIA5/EDEM1/HYOU1/TPP1	9
R-HSA-1592389	R-HSA-1592389	Activation of Matrix Metalloproteinases	7/570	29/7215	0.00622439	0.089794	0.082802	MMP1/MMP3/MMP9/TIMP1/MMP13/CTSK/MMP2	7
R-HSA-2142845	R-HSA-2142845	Hyaluronan metabolism	5/570	16/7215	0.00634014	0.089794	0.082802	CEMIP/HEXB/GUSB/CD44/HMMR	5
R-HSA-3000480	R-HSA-3000480	Scavenging by Class A Receptors	5/570	16/7215	0.00634014	0.089794	0.082802	COL3A1/COL1A1/COL1A2/MARCO/FTH1	5
R-HSA-416700	R-HSA-416700	Other semaphorin interactions	5/570	16/7215	0.00634014	0.089794	0.082802	PTPRC/TYROBP/SEMA4D/PLXNC1/PLXND1	5
R-HSA-5357769	R-HSA-5357769	Caspase activation via extrinsic apoptotic signalling pathway	6/570	23/7215	0.00746765	0.104547	0.0964064	CD14/TNFSF10/LY96/MAGED1/CASP3/FAS	6
R-HSA-381070	R-HSA-381070	IRE1alpha activates chaperones	9/570	45/7215	0.00759552	0.105129	0.0969428	XBP1/KDELR3/MYDGF/SSR1/PDIA6/PDIA5/EDEM1/HYOU1/TPP1	9
R-HSA-2514853	R-HSA-2514853	Condensation of Prometaphase Chromosomes	4/570	11/7215	0.00811661	0.106049	0.0977917	CCNB2/CCNB1/CDK1/SMC4	4
R-HSA-75892	R-HSA-75892	Platelet Adhesion to exposed collagen	4/570	11/7215	0.00811661	0.106049	0.0977917	COL1A1/COL1A2/FCER1G/LYN	4
R-HSA-8851680	R-HSA-8851680	Butyrophilin (BTN) family interactions	4/570	11/7215	0.00811661	0.106049	0.0977917	BTN3A3/BTN3A2/BTN2A2/BTN3A1	4
R-HSA-1236973	R-HSA-1236973	Cross-presentation of particulate exogenous antigens (phagosomes)	3/570	6/7215	0.00818444	0.106049	0.0977917	CYBA/NCF2/NCF4	3
R-HSA-176417	R-HSA-176417	Phosphorylation of Emi1	3/570	6/7215	0.00818444	0.106049	0.0977917	CDC20/CCNB1/CDK1	3
R-HSA-9027277	R-HSA-9027277	Erythropoietin activates Phospholipase C gamma (PLCG)	3/570	6/7215	0.00818444	0.106049	0.0977917	PLCG2/LYN/JAK2	3
R-HSA-622312	R-HSA-622312	Inflammasomes	5/570	17/7215	0.0084084	0.107804	0.0994101	AIM2/PYCARD/CASP1/PSTPIP1/P2RX7	5

### Sheet: Syno_Down
	ID	Description	GeneRatio	BgRatio	pvalue	p.adjust	qvalue	geneID	Count
R-HSA-6785807	R-HSA-6785807	Interleukin-4 and Interleukin-13 signaling	19/395	101/7215	1.77278e-06	0.00107473	0.00101974	MCL1/S1PR1/HSP90AA1/ZEB1/PIK3R1/LIF/FOXO1/VEGFA/SOCS3/CD36/IL6/CDKN1A/FOXO3/CEBPD/BCL6/MYC/FOS/MAOA/JUNB	19
R-HSA-162582	R-HSA-162582	Signal Transduction	141/395	1834/7215	1.99949e-06	0.00107473	0.00101974	FAM13A/TGIF1/NEDD4/PEBP1/ECE1/IRS1/H2BC21/PDE2A/ARHGAP6/SOX17/PHC2/BMPR1A/AREG/EIF4G1/SNAI1/PPP1CB/CAV2/METAP2/YAP1/ADCY2/RNF146/SMAD3/RHOQ/SKP1/APOB/GRB10/JAG1/CALCRL/ACTN2/TJP1/AKAP13/SPTBN1/NCKAP1/S1PR1/KANK1/RGS5/HSP90AA1/SAV1/GRK5/BMP2/PHLPP1/LDLR/MYL9/NET1/HSP90AB1/IL33/PARD3/MECOM/AMOTL2/ADRA2A/P2RY14/TRIP10/WNT11/CYP26B1/ANGPT1/LPAR1/LGR4/MAPK6/PFN2/TUBB2A/WIF1/PDE1A/YES1/CLIP1/DLC1/NRIP1…	141
R-HSA-381340	R-HSA-381340	Transcriptional regulation of white adipocyte differentiation	15/395	71/7215	4.95928e-06	0.00177708	0.00168616	NR2F2/CEBPB/PPARGC1A/PPARG/ADIRF/ANGPTL4/LEP/CD36/CEBPD/PCK1/LPL/PLIN1/KLF4/ADIPOQ/FABP4	15
R-HSA-397014	R-HSA-397014	Muscle contraction	23/395	168/7215	3.90983e-05	0.0105077	0.00997006	TTN/MYL3/ASPH/CALD1/ACTN2/RYR3/TPM2/TPM1/TRDN/MYL9/TNNC2/CASQ2/KCNK3/SORBS1/MYBPC1/FGF13/ACTA2/MYH11/LMOD1/ATP1A2/FXYD1/TMOD1/PLN	23
R-HSA-9617828	R-HSA-9617828	FOXO-mediated transcription of cell cycle genes	6/395	16/7215	0.000129786	0.027904	0.0264764	SMAD3/FOXO1/CDKN1A/FOXO3/GADD45A/KLF4	6
R-HSA-390522	R-HSA-390522	Striated Muscle Contraction	8/395	31/7215	0.000194558	0.0348582	0.0330748	TTN/MYL3/ACTN2/TPM2/TPM1/TNNC2/MYBPC1/TMOD1	8
R-HSA-5638302	R-HSA-5638302	Signaling by Overexpressed Wild-Type EGFR in Cancer	4/395	7/7215	0.000271383	0.036467	0.0346013	AREG/EGFR/EREG/HBEGF	4
R-HSA-5638303	R-HSA-5638303	Inhibition of Signaling by Overexpressed EGFR	4/395	7/7215	0.000271383	0.036467	0.0346013	AREG/EGFR/EREG/HBEGF	4
R-HSA-9006931	R-HSA-9006931	Signaling by Nuclear Receptors	25/395	219/7215	0.000358039	0.0378662	0.0359288	H2BC21/AREG/CAV2/KANK1/HSP90AA1/HSP90AB1/CYP26B1/NRIP1/PIK3R1/EGFR/SCD/EREG/JUND/FKBP5/H3-3B/FOXO3/PCK1/JUN/MYC/FOS/HBEGF/PLIN1/PDK4/FOSB/APOD	25
R-HSA-3371571	R-HSA-3371571	HSF1-dependent transactivation	6/395	19/7215	0.000382068	0.0378662	0.0359288	HSP90AA1/HSP90AB1/HSPA1A/DNAJB1/HSPB8/CRYAB	6
R-HSA-445355	R-HSA-445355	Smooth Muscle Contraction	8/395	34/7215	0.000387468	0.0378662	0.0359288	CALD1/TPM2/TPM1/MYL9/SORBS1/ACTA2/MYH11/LMOD1	8
R-HSA-212718	R-HSA-212718	EGFR interacts with phospholipase C-gamma	4/395	8/7215	0.000519348	0.0465249	0.0441446	AREG/EGFR/EREG/HBEGF	4
R-HSA-180292	R-HSA-180292	GAB1 signalosome	5/395	14/7215	0.000636038	0.0525954	0.0499045	AREG/PIK3R1/EGFR/EREG/HBEGF	5
R-HSA-9614085	R-HSA-9614085	FOXO-mediated transcription	10/395	56/7215	0.000796573	0.0611654	0.058036	SMAD3/PPARGC1A/TXNIP/FOXO1/CDKN1A/FOXO3/GADD45A/PCK1/BCL6/KLF4	10
R-HSA-1643713	R-HSA-1643713	Signaling by EGFR in Cancer	6/395	22/7215	0.000913311	0.0613631	0.0582236	AREG/HSP90AA1/PIK3R1/EGFR/EREG/HBEGF	6
R-HSA-9634638	R-HSA-9634638	Estrogen-dependent nuclear events downstream of ESR-membrane signaling	6/395	22/7215	0.000913311	0.0613631	0.0582236	AREG/EGFR/EREG/FOXO3/FOS/HBEGF	6
R-HSA-8939211	R-HSA-8939211	ESR-mediated signaling	19/395	163/7215	0.00139918	0.0805816	0.0764588	H2BC21/AREG/CAV2/KANK1/HSP90AA1/HSP90AB1/NRIP1/PIK3R1/EGFR/EREG/JUND/FKBP5/H3-3B/FOXO3/JUN/MYC/FOS/HBEGF/FOSB	19
R-HSA-1257604	R-HSA-1257604	PIP3 activates AKT signaling	23/395	214/7215	0.00140515	0.0805816	0.0764588	NEDD4/IRS1/PHC2/AREG/SNAI1/RNF146/PHLPP1/IL33/MECOM/KIT/PPARG/PIK3R1/EGFR/FOXO1/EREG/IER3/CDKN1A/IRS2/FOXO3/NR4A1/JUN/HBEGF/EGR1	23
R-HSA-2586552	R-HSA-2586552	Signaling by Leptin	4/395	10/7215	0.00142686	0.0805816	0.0764588	IRS1/SOCS3/LEP/IRS2	4
R-HSA-74713	R-HSA-74713	IRS activation	3/395	5/7215	0.00149919	0.0805816	0.0764588	IRS1/GRB10/IRS2	3
R-HSA-3371497	R-HSA-3371497	HSP90 chaperone cycle for steroid hormone receptors (SHR)	8/395	42/7215	0.0017151	0.087797	0.083305	HSP90AA1/HSP90AB1/TUBB2A/NR3C2/AR/HSPA1A/DNAJB1/FKBP5	8
R-HSA-182971	R-HSA-182971	EGFR downregulation	6/395	25/7215	0.00188524	0.0921195	0.0874064	AREG/EGFR/SPRY1/EREG/SPRY2/HBEGF	6
