## Supplementary material for "Cross-Tissue Transcriptomic Analysis Leveraging Machine Learning Approaches Identifies New Biomarkers for Rheumatoid Arthritis": Table S6

### Sheet: Blood_Up
	ID	Description	GeneRatio	BgRatio	pvalue	p.adjust	qvalue	geneID	Count
R-HSA-909733	R-HSA-909733	Interferon alpha/beta signaling	9/76	56/8509	1.20341e-09	4.77754e-07	4.00293e-07	IFIT1/RSAD2/ISG15/IFIT3/OAS1/IFI27/OAS3/OASL/MX1	9
R-HSA-168249	R-HSA-168249	Innate Immune System	25/76	867/8509	5.5424e-08	1.10017e-05	9.21789e-06	S100P/S100A8/S100A12/ISG15/ARG1/CLEC4D/TNFAIP6/HERC5/TXN/PSMA6/MCEMP1/DEFA4/BIRC2/MMP9/CD58/CAMP/ORM1/CLEC12A/S100A9/LY96/TBK1/SLPI/RAP2C/TAX1BP1/DDX58	25
R-HSA-1169410	R-HSA-1169410	Antiviral mechanism by IFN-stimulated genes	8/76	66/8509	1.05375e-07	1.12621e-05	9.43606e-06	IFIT1/ISG15/HERC5/OAS1/OAS3/OASL/MX1/DDX58	8
R-HSA-913531	R-HSA-913531	Interferon Signaling	11/76	156/8509	1.13472e-07	1.12621e-05	9.43606e-06	IFIT1/RSAD2/ISG15/IFIT3/HERC5/OAS1/IFI27/OAS3/OASL/MX1/DDX58	11
R-HSA-8983711	R-HSA-8983711	OAS antiviral response	4/76	8/8509	4.00422e-07	2.94749e-05	2.46959e-05	OAS1/OAS3/OASL/DDX58	4
R-HSA-6798695	R-HSA-6798695	Neutrophil degranulation	16/76	408/8509	4.45464e-07	2.94749e-05	2.46959e-05	S100P/S100A8/S100A12/ARG1/CLEC4D/TNFAIP6/MCEMP1/DEFA4/MMP9/CD58/CAMP/ORM1/CLEC12A/S100A9/SLPI/RAP2C	16
R-HSA-168256	R-HSA-168256	Immune System	35/76	1781/8509	7.5671e-07	4.29163e-05	3.5958e-05	S100P/IFIT1/RSAD2/S100A8/S100A12/ISG15/IFIT3/ARG1/CLEC4D/TNFAIP6/HERC5/TXN/PSMA6/MCEMP1/OAS1/DEFA4/IFI27/BIRC2/ANXA1/MMP9/TNFSF13B/CD58/CAMP/ORM1/OAS3/OASL/CLEC12A/S100A9/LY96/TBK1/SLPI/MX1/RAP2C/TAX1BP1/DDX58	35
R-HSA-936440	R-HSA-936440	Negative regulators of DDX58/IFIH1 signaling	5/76	32/8509	8.30096e-06	0.000411935	0.000345145	ISG15/HERC5/TBK1/TAX1BP1/DDX58	5
R-HSA-168928	R-HSA-168928	DDX58/IFIH1-mediated induction of interferon-alpha/beta	6/76	64/8509	2.06686e-05	0.000911715	0.000763892	S100A12/ISG15/HERC5/TBK1/TAX1BP1/DDX58	6
R-HSA-1280215	R-HSA-1280215	Cytokine Signaling in Immune system	18/76	731/8509	5.61623e-05	0.00222964	0.00186813	IFIT1/RSAD2/S100A12/ISG15/IFIT3/HERC5/PSMA6/OAS1/IFI27/BIRC2/ANXA1/MMP9/TNFSF13B/OAS3/OASL/TBK1/MX1/DDX58	18
R-HSA-1169408	R-HSA-1169408	ISG15 antiviral mechanism	5/76	59/8509	0.000171052	0.00617343	0.00517249	IFIT1/ISG15/HERC5/MX1/DDX58	5
R-HSA-140534	R-HSA-140534	Caspase activation via Death Receptors in the presence of ligand	3/76	14/8509	0.000232236	0.00768314	0.00643742	TNFSF10/FAS/LY96	3
R-HSA-5213460	R-HSA-5213460	RIPK1-mediated regulated necrosis	3/76	16/8509	0.000352719	0.00933531	0.00782171	BIRC2/TNFSF10/FAS	3
R-HSA-5218859	R-HSA-5218859	Regulated Necrosis	3/76	16/8509	0.000352719	0.00933531	0.00782171	BIRC2/TNFSF10/FAS	3
R-HSA-5675482	R-HSA-5675482	Regulation of necroptotic cell death	3/76	16/8509	0.000352719	0.00933531	0.00782171	BIRC2/TNFSF10/FAS	3
R-HSA-5686938	R-HSA-5686938	Regulation of TLR by endogenous ligand	3/76	17/8509	0.000425558	0.0105591	0.00884712	S100A8/S100A9/LY96	3
R-HSA-109581	R-HSA-109581	Apoptosis	7/76	156/8509	0.000460963	0.0105659	0.00885282	HMGB2/PSMA6/BIRC2/TNFSF10/FAS/LY96/BMX	7
R-HSA-5357801	R-HSA-5357801	Programmed Cell Death	7/76	157/8509	0.000479061	0.0105659	0.00885282	HMGB2/PSMA6/BIRC2/TNFSF10/FAS/LY96/BMX	7
R-HSA-6799990	R-HSA-6799990	Metal sequestration by antimicrobial proteins	2/76	5/8509	0.000773742	0.0161671	0.0135458	S100A8/S100A9	2
R-HSA-6803157	R-HSA-6803157	Antimicrobial peptides	4/76	49/8509	0.000918472	0.0182317	0.0152756	S100A8/DEFA4/CAMP/S100A9	4
R-HSA-5357769	R-HSA-5357769	Caspase activation via extrinsic apoptotic signalling pathway	3/76	24/8509	0.001211	0.0228937	0.0191818	TNFSF10/FAS/LY96	3
R-HSA-168898	R-HSA-168898	Toll-like Receptor Cascades	6/76	138/8509	0.00140663	0.0253833	0.0212677	S100A8/S100A12/BIRC2/S100A9/LY96/TBK1	6
R-HSA-3371378	R-HSA-3371378	Regulation by c-FLIP	2/76	10/8509	0.00338236	0.0537119	0.0450032	TNFSF10/FAS	2
R-HSA-5218900	R-HSA-5218900	CASP8 activity is inhibited	2/76	10/8509	0.00338236	0.0537119	0.0450032	TNFSF10/FAS	2
R-HSA-69416	R-HSA-69416	Dimerization of procaspase-8	2/76	10/8509	0.00338236	0.0537119	0.0450032	TNFSF10/FAS	2
R-HSA-192823	R-HSA-192823	Viral mRNA Translation	3/76	35/8509	0.00364985	0.0557304	0.0466944	RPL22L1/RPL23/RPS24	3
R-HSA-156902	R-HSA-156902	Peptide chain elongation	3/76	36/8509	0.00395631	0.0581725	0.0487406	RPL22L1/RPL23/RPS24	3
R-HSA-156842	R-HSA-156842	Eukaryotic Translation Elongation	3/76	38/8509	0.00461516	0.0654363	0.0548267	RPL22L1/RPL23/RPS24	3
R-HSA-72764	R-HSA-72764	Eukaryotic Translation Termination	3/76	39/8509	0.00496797	0.0680098	0.0569829	RPL22L1/RPL23/RPS24	3
R-HSA-2408557	R-HSA-2408557	Selenocysteine synthesis	3/76	40/8509	0.00533664	0.0683435	0.0572625	RPL22L1/RPL23/RPS24	3
R-HSA-975956	R-HSA-975956	Nonsense Mediated Decay (NMD) independent of the Exon Junction Complex (EJC)	3/76	40/8509	0.00533664	0.0683435	0.0572625	RPL22L1/RPL23/RPS24	3
R-HSA-918233	R-HSA-918233	TRAF3-dependent IRF activation pathway	2/76	13/8509	0.00576194	0.0714841	0.0598938	TBK1/DDX58	2
R-HSA-163200	R-HSA-163200	Respiratory electron transport, ATP synthesis by chemiosmotic coupling, and heat production by uncoupling proteins.	4/76	84/8509	0.00661369	0.0795647	0.0666643	UQCRQ/NDUFB3/COX7B/ATP5F1C	4
R-HSA-168254	R-HSA-168254	Influenza Infection	4/76	85/8509	0.00689407	0.0804984	0.0674466	ISG15/RPL22L1/RPL23/RPS24	4
R-HSA-166166	R-HSA-166166	MyD88-independent TLR4 cascade	4/76	87/8509	0.00747824	0.0822694	0.0689305	S100A12/BIRC2/LY96/TBK1	4
R-HSA-937061	R-HSA-937061	TRIF(TICAM1)-mediated TLR4 signaling	4/76	87/8509	0.00747824	0.0822694	0.0689305	S100A12/BIRC2/LY96/TBK1	4
R-HSA-936964	R-HSA-936964	Activation of IRF3/IRF7 mediated by TBK1/IKK epsilon	2/76	15/8509	0.00766742	0.0822694	0.0689305	LY96/TBK1	2
R-HSA-72689	R-HSA-72689	Formation of a pool of free 40S subunits	3/76	46/8509	0.0078921	0.0824516	0.0690832	RPL22L1/RPL23/RPS24	3
R-HSA-75153	R-HSA-75153	Apoptotic execution phase	3/76	47/8509	0.00837676	0.084426	0.0707374	HMGB2/BIRC2/BMX	3
R-HSA-5676594	R-HSA-5676594	TNF receptor superfamily (TNFSF) members mediating non-canonical NF-kB pathway	2/76	16/8509	0.00871238	0.084426	0.0707374	BIRC2/TNFSF13B	2
R-HSA-5619037	R-HSA-5619037	Defective SLC35A1 causes congenital disorder of glycosylation 2F (CDG2F)	1/76	1/8509	0.00893172	0.084426	0.0707374	SLC35A1	1
R-HSA-5663020	R-HSA-5663020	Defective SLC35A1 causes congenital disorder of glycosylation 2F (CDG2F)	1/76	1/8509	0.00893172	0.084426	0.0707374	SLC35A1	1
R-HSA-197264	R-HSA-197264	Nicotinamide salvaging	2/76	17/8509	0.00981729	0.0906387	0.0759428	NAMPT/PARP9	2
R-HSA-156827	R-HSA-156827	L13a-mediated translational silencing of Ceruloplasmin expression	3/76	51/8509	0.0104884	0.0946339	0.0792902	RPL22L1/RPL23/RPS24	3
R-HSA-937041	R-HSA-937041	IKK complex recruitment mediated by RIP1	2/76	18/8509	0.010981	0.0968771	0.0811697	BIRC2/LY96	2
R-HSA-72706	R-HSA-72706	GTP hydrolysis and joining of the 60S ribosomal subunit	3/76	53/8509	0.0116496	0.100541	0.0842396	RPL22L1/RPL23/RPS24	3
R-HSA-933542	R-HSA-933542	TRAF6 mediated NF-kB activation	2/76	19/8509	0.0122025	0.103072	0.0863602	S100A12/DDX58	2
R-HSA-5668599	R-HSA-5668599	RHO GTPases Activate NADPH Oxidases	2/76	20/8509	0.0134806	0.107391	0.0899788	S100A8/S100A9	2
R-HSA-933541	R-HSA-933541	TRAF6 mediated IRF7 activation	2/76	20/8509	0.0134806	0.107391	0.0899788	TBK1/DDX58	2
R-HSA-1799339	R-HSA-1799339	SRP-dependent cotranslational protein targeting to membrane	3/76	56/8509	0.0135253	0.107391	0.0899788	RPL22L1/RPL23/RPS24	3
R-HSA-927802	R-HSA-927802	Nonsense-Mediated Decay (NMD)	3/76	57/8509	0.0141866	0.107581	0.090138	RPL22L1/RPL23/RPS24	3
R-HSA-975957	R-HSA-975957	Nonsense Mediated Decay (NMD) enhanced by the Exon Junction Complex (EJC)	3/76	57/8509	0.0141866	0.107581	0.090138	RPL22L1/RPL23/RPS24	3
R-HSA-72613	R-HSA-72613	Eukaryotic Translation Initiation	3/76	58/8509	0.0148659	0.107581	0.090138	RPL22L1/RPL23/RPS24	3
R-HSA-72737	R-HSA-72737	Cap-dependent Translation Initiation	3/76	58/8509	0.0148659	0.107581	0.090138	RPL22L1/RPL23/RPS24	3
R-HSA-196849	R-HSA-196849	Metabolism of water-soluble vitamins and cofactors	4/76	107/8509	0.0151751	0.107581	0.090138	MTHFD2/NAMPT/VNN2/PARP9	4
R-HSA-9010553	R-HSA-9010553	Regulation of expression of SLITs and ROBOs	4/76	107/8509	0.0151751	0.107581	0.090138	PSMA6/RPL22L1/RPL23/RPS24	4
R-HSA-2408522	R-HSA-2408522	Selenoamino acid metabolism	3/76	60/8509	0.0162793	0.113384	0.0950003	RPL22L1/RPL23/RPS24	3

### Sheet: Blood_Down
	ID	Description	GeneRatio	BgRatio	pvalue	p.adjust	qvalue	geneID	Count
R-HSA-449147	R-HSA-449147	Signaling by Interleukins	8/25	402/8509	1.23131e-05	0.0061073	0.00453641	MAP2K3/UBA52/S1PR1/IL7R/JAK1/CCL5/MYC/IL2RB	8
R-HSA-512988	R-HSA-512988	Interleukin-3, Interleukin-5 and GM-CSF signaling	3/25	47/8509	0.00033361	0.0571696	0.0424647	UBA52/JAK1/IL2RB	3
R-HSA-8983432	R-HSA-8983432	Interleukin-15 signaling	2/25	12/8509	0.000537229	0.0571696	0.0424647	JAK1/IL2RB	2
R-HSA-9020558	R-HSA-9020558	Interleukin-2 signaling	2/25	12/8509	0.000537229	0.0571696	0.0424647	JAK1/IL2RB	2
R-HSA-168256	R-HSA-168256	Immune System	13/25	1781/8509	0.000576306	0.0571696	0.0424647	MAP2K3/UBA52/S1PR1/CD247/ATP6V0C/IL7R/JAK1/TUBB2A/CCL5/MYC/GNLY/IL2RB/CD8A	13
R-HSA-1280215	R-HSA-1280215	Cytokine Signaling in Immune system	8/25	731/8509	0.00082321	0.068052	0.050548	MAP2K3/UBA52/S1PR1/IL7R/JAK1/CCL5/MYC/IL2RB	8
R-HSA-450302	R-HSA-450302	activated TAK1 mediates p38 MAPK activation	2/25	18/8509	0.00123201	0.0872966	0.0648426	MAP2K3/UBA52	2
R-HSA-9006936	R-HSA-9006936	Signaling by TGF-beta family members	3/25	89/8509	0.00215395	0.132482	0.0984053	UBA52/NOG/MYC	3
R-HSA-912526	R-HSA-912526	Interleukin receptor SHC signaling	2/25	27/8509	0.00278098	0.132482	0.0984053	JAK1/IL2RB	2
R-HSA-2173796	R-HSA-2173796	SMAD2/SMAD3:SMAD4 heterotrimer regulates transcription	2/25	28/8509	0.00298952	0.132482	0.0984053	UBA52/MYC	2
R-HSA-6785807	R-HSA-6785807	Interleukin-4 and Interleukin-13 signaling	3/25	100/8509	0.00300236	0.132482	0.0984053	S1PR1/JAK1/MYC	3
R-HSA-1266695	R-HSA-1266695	Interleukin-7 signaling	2/25	29/8509	0.0032052	0.132482	0.0984053	IL7R/JAK1	2
