## Supplementary material for "Cross-Tissue Transcriptomic Analysis Leveraging Machine Learning Approaches Identifies New Biomarkers for Rheumatoid Arthritis": Table S7

### Sheet: Sheet1
Gene	Description	Synovium		Blood
		FC (BH adj. p-value)	corr (BH adj. p-value)	FC (BH adj. p-value)	corr (BH adj. p-value)
TNFAIP6	TNF Alpha Induced Protein 6	2.46 (4E-06)	0.39 (7E-11)	1.36 (8E-16)	0.39 (3E-67)
S100A8	S100 Calcium Binding Protein A8	2.28 (7E-05)	0.34 (1E-08)	1.46 (7E-32)	0.48 (9E-108)
MMP9	Matrix Metallopeptidase 9	2.13 (2E-04)	0.32 (7E-08)	1.27 (1E-05)	0.25 (4E-27)
S100A9	S100 Calcium Binding Protein A9	2.09 (1E-04)	0.34 (2E-08)	1.23 (3E-22)	0.41 (4E-77)
IFI27	Interferon Alpha Inducible Protein 27	1.87 (7E-08)	0.44 (5E-14)	1.3 (4E-03)	0.17 (1E-13)
EVI2A	Ecotropic Viral Integration Site 2A	1.66 (2E-06)	0.45 (1E-14)	1.48 (4E-23)	0.41 (3E-76)
NMI	N-Myc And STAT Interactor	1.66 (4E-10)	0.52 (7E-20)	1.22 (1E-16)	0.37 (3E-61)
BCL2A1	BCL2 Related Protein A1	1.62 (1E-03)	0.3 (7E-07)	1.46 (1E-27)	0.47 (1E-101)
TNFSF10	TNF Superfamily Member 10	1.55 (1E-09)	0.52 (3E-19)	1.27 (1E-23)	0.44 (4E-88)
LY96	Lymphocyte Antigen 96	1.54 (1E-09)	0.51 (2E-18)	1.22 (7E-11)	0.28 (2E-35)
SAMSN1	SAM Domain, SH3 Domain And Nuclear Localization Signals 1	1.52 (1E-05)	0.42 (1E-12)	1.23 (3E-13)	0.32 (2E-46)
GPR65	G Protein-Coupled Receptor 65	1.5 (2E-05)	0.39 (5E-11)	1.21 (2E-13)	0.31 (4E-41)
DDX60	DExD/H-Box Helicase 60	1.4 (2E-08)	0.48 (8E-17)	1.24 (3E-06)	0.26 (2E-30)
ISG15	ISG15 Ubiquitin Like Modifier	1.37 (4E-03)	0.25 (3E-05)	1.43 (1E-07)	0.3 (6E-39)
MX1	MX Dynamin Like GTPase 1	1.37 (3E-03)	0.27 (8E-06)	1.21 (6E-03)	0.19 (3E-16)
OAS1	2'-5'-Oligoadenylate Synthetase 1	1.36 (4E-04)	0.31 (2E-07)	1.31 (4E-07)	0.29 (4E-36)
IFI44	Interferon Induced Protein 44	1.35 (6E-04)	0.31 (2E-07)	1.42 (7E-07)	0.26 (1E-30)
ENTPD1	Ectonucleoside Triphosphate Diphosphohydrolase 1	1.33 (1E-08)	0.52 (2E-19)	1.21 (2E-16)	0.4 (5E-71)
IFIT3	Interferon Induced Protein With Tetratricopeptide Repeats 3	1.33 (5E-03)	0.24 (4E-05)	1.39 (1E-09)	0.32 (8E-46)
CSTA	Cystatin A	1.32 (8E-04)	0.3 (7E-07)	1.36 (4E-22)	0.42 (5E-79)
CLIC1	Chloride Intracellular Channel 1	1.32 (5E-08)	0.47 (7E-16)	1.2 (5E-27)	0.47 (4E-103)
IFIT1	Interferon Induced Protein With Tetratricopeptide Repeats 1	1.24 (3E-02)	0.2 (7E-04)	1.58 (3E-10)	0.32 (1E-45)
DOCK4	Dedicator Of Cytokinesis 4	1.23 (1E-03)	0.32 (1E-07)	1.22 (2E-10)	0.32 (5E-44)
NAT1	N-Acetyltransferase 1	1.23 (6E-07)	0.47 (4E-16)	1.2 (1E-23)	0.44 (2E-88)
FAS	Fas Cell Surface Death Receptor	1.22 (9E-05)	0.39 (6E-11)	1.23 (1E-18)	0.4 (1E-72)
C1GALT1C1	C1GALT1 Specific Chaperone 1	1.21 (2E-04)	0.33 (4E-08)	1.26 (7E-34)	0.51 (7E-123)
CD58	CD58 Molecule	1.21 (4E-03)	0.28 (2E-06)	1.25 (1E-26)	0.44 (4E-89)
COMMD8	COMM Domain Containing 8	1.21 (2E-04)	0.37 (6E-10)	1.29 (2E-21)	0.39 (3E-69)
TXNDC9	Thioredoxin Domain Containing 9	1.20 (7E-04)	0.35 (4E-09)	1.20 (2E-11)	0.26 (3E-30)
S1PR1	Sphingosine-1-Phosphate Receptor 1	0.8 (2E-03)	-0.23 (1E-04)	0.83 (6E-10)	-0.32 (2E-45)
TUBB2A	Tubulin Beta 2A Class IIa	0.77 (3E-02)	-0.18 (3E-03)	0.81 (2E-02)	-0.16 (2E-11)
ABLIM1	Actin Binding LIM Protein 1	0.61 (6E-10)	-0.52 (1E-19)	0.81 (8E-12)	-0.31 (2E-42)
MYC	MYC Proto-Oncogene, BHLH Transcription Factor	0.53 (1E-09)	-0.53 (2E-20)	0.81 (9E-14)	-0.46 (8E-97)
