## Supplementary material for "Cross-Tissue Transcriptomic Analysis Leveraging Machine Learning Approaches Identifies New Biomarkers for Rheumatoid Arthritis": Table S8

### Sheet: Sheet1
Gene	Description	Synovium			Blood			Validation
		FC (p-value)	corr (p-value)	AUC	FC (p-value)	corr (p-value)	AUC	AUC
TNFAIP6	TNF Alpha Induced Protein 6	2.46 (4E-06)	0.39 (7E-11)	0.81	1.36 (8E-16)	0.39 (3E-67)	0.77	0.88
S100A8	S100 Calcium Binding Protein A8	2.28 (7E-05)	0.34 (1E-08)	0.81	1.46 (7E-32)	0.48 (9E-108)	0.81	0.94
EVI2A	Ecotropic Viral Integration Site 2A	1.66 (2E-06)	0.45 (1E-14)	0.91	1.48 (4E-23)	0.41 (3E-76)	0.77	0.78
DRAM1	DNA Damage Regulated Autophagy Modulator 1	1.55 (6E-07)	0.46 (3E-15)	0.93	1.18 (8E-15)	0.41 (6E-76)	0.79	0.81
TNFSF10	TNF Superfamily Member 10	1.55 (1E-09)	0.52 (3E-19)	0.9	1.27 (1E-23)	0.44 (4E-88)	0.8	0.84
LY96	Lymphocyte Antigen 96	1.54 (1E-09)	0.51 (2E-18)	0.94	1.22 (7E-11)	0.28 (2E-35)	0.69	0.87
SAMSN1	SAM Domain, SH3 Domain And Nuclear Localization Signals 1	1.52 (1E-05)	0.42 (1E-12)	0.88	1.23 (3E-13)	0.32 (2E-46)	0.72	0.72
GPR65	G Protein-Coupled Receptor 65	1.5 (2E-05)	0.39 (5E-11)	0.87	1.21 (2E-13)	0.31 (4E-41)	0.71	0.79
QPCT	Glutaminyl-Peptide Cyclotransferase	1.46 (4E-05)	0.39 (7E-11)	0.92	1.19 (4E-10)	0.29 (1E-37)	0.71	0.82
KYNU	Kynureninase	1.41 (5E-05)	0.36 (1E-09)	0.84	1.17 (2E-11)	0.28 (3E-34)	0.69	0.82
SQOR	Sulfide Quinone Oxidoreductase	1.41 (1E-06)	0.41 (2E-12)	0.84	1.11 (1E-09)	0.33 (2E-48)	0.73	0.76
NDC80	NDC80 Kinetochore Complex Component	1.33 (2E-09)	0.5 (4E-18)	0.9	1.1 (8E-07)	0.31 (4E-41)	0.7	0.68
ENTPD1	Ectonucleoside Triphosphate Diphosphohydrolase 1	1.33 (1E-08)	0.52 (2E-19)	0.94	1.21 (2E-16)	0.4 (5E-71)	0.78	0.86
CLIC1	Chloride Intracellular Channel 1	1.32 (5E-08)	0.47 (7E-16)	0.91	1.2 (5E-27)	0.47 (4E-103)	0.84	0.8
TLR1	Toll Like Receptor 1	1.31 (1E-05)	0.38 (1E-10)	0.86	1.15 (1E-09)	0.29 (9E-38)	0.71	0.76
FAM111A	Family With Sequence Similarity 111 Member A	1.24 (2E-06)	0.41 (4E-12)	0.85	1.12 (1E-09)	0.29 (2E-36)	0.71	0.67
BLVRA	Biliverdin Reductase A	1.23 (9E-05)	0.37 (8E-10)	0.85	1.17 (4E-11)	0.33 (1E-48)	0.73	0.63
NAT1	N-Acetyltransferase 1	1.23 (6E-07)	0.47 (4E-16)	0.93	1.2 (1E-23)	0.44 (2E-88)	0.8	0.73
ATP6V0E1	ATPase H+ Transporting V0 Subunit E1	1.23 (3E-04)	0.37 (8E-10)	0.84	1.08 (4E-10)	0.28 (3E-35)	0.7	0.82
FAS	Fas Cell Surface Death Receptor	1.22 (9E-05)	0.39 (6E-11)	0.87	1.23 (1E-18)	0.4 (1E-72)	0.77	0.68
CASP3	Caspase 3	1.22 (2E-05)	0.37 (3E-10)	0.85	1.19 (2E-19)	0.38 (2E-64)	0.76	0.79
COMMD8	COMM Domain Containing 8	1.21 (2E-04)	0.37 (6E-10)	0.91	1.29 (2E-21)	0.39 (3E-69)	0.77	0.76
JAK2	Janus Kinase 2	1.2 (2E-04)	0.37 (3E-10)	0.85	1.18 (7E-12)	0.29 (3E-38)	0.69	0.71
GNAI3	G Protein Subunit Alpha I3	1.16 (1E-04)	0.37 (4E-10)	0.87	1.14 (9E-14)	0.3 (2E-38)	0.7	0.67
PPCDC	Phosphopantothenoylcysteine Decarboxylase	1.13 (8E-05)	0.35 (6E-09)	0.81	1.1 (9E-05)	0.28 (2E-35)	0.69	0.45
THRAP3	Thyroid Hormone Receptor Associated Protein 3	0.89 (3E-04)	-0.32 (1E-07)	0.83	0.92 (7E-08)	-0.3 (4E-39)	0.71	0.52
TNPO2	Transportin 2	0.88 (5E-05)	-0.4 (1E-11)	0.87	0.9 (1E-18)	-0.46 (3E-96)	0.82	0.74
GPATCH8	G-Patch Domain Containing 8	0.88 (5E-04)	-0.32 (1E-07)	0.81	0.9 (3E-11)	-0.32 (2E-45)	0.73	0.61
TFAP4	Transcription Factor AP-4	0.88 (2E-07)	-0.44 (9E-14)	0.87	0.96 (5E-04)	-0.3 (2E-40)	0.72	0.71
HNRNPDL	Heterogeneous Nuclear Ribonucleoprotein D Like	0.87 (1E-03)	-0.34 (9E-09)	0.82	0.89 (6E-08)	-0.31 (7E-42)	0.73	0.6
NOP56	NOP56 Ribonucleoprotein	0.86 (3E-05)	-0.41 (7E-12)	0.85	0.85 (4E-18)	-0.38 (8E-65)	0.76	0.59
HIPK2	Homeodomain Interacting Protein Kinase 2	0.86 (2E-04)	-0.34 (1E-08)	0.83	0.89 (1E-10)	-0.32 (5E-44)	0.73	0.64
WBP11	WW Domain Binding Protein 11	0.84 (4E-07)	-0.43 (3E-13)	0.89	0.88 (5E-22)	-0.48 (1E-106)	0.83	0.63
ZBTB43	Zinc Finger And BTB Domain Containing 43	0.84 (2E-07)	-0.44 (4E-14)	0.9	0.94 (6E-06)	-0.37 (9E-62)	0.78	0.53
EIF3A	Eukaryotic Translation Initiation Factor 3 Subunit A	0.83 (6E-05)	-0.35 (4E-09)	0.8	0.87 (5E-12)	-0.4 (4E-70)	0.77	0.59
NCL	Nucleolin	0.83 (2E-05)	-0.39 (4E-11)	0.82	0.88 (4E-09)	-0.32 (2E-44)	0.73	0.82
BRD4	Bromodomain Containing 4	0.83 (1E-05)	-0.39 (4E-11)	0.85	0.87 (1E-12)	-0.35 (3E-54)	0.75	0.75
TSPYL1	TSPY Like 1	0.82 (6E-08)	-0.49 (1E-17)	0.88	0.94 (2E-06)	-0.29 (3E-36)	0.72	0.66
ZHX2	Zinc Fingers And Homeoboxes 2	0.82 (1E-04)	-0.37 (5E-10)	0.82	0.87 (3E-14)	-0.37 (7E-61)	0.77	0.7
CIRBP	Cold Inducible RNA Binding Protein	0.8 (3E-05)	-0.41 (4E-12)	0.83	0.91 (2E-10)	-0.33 (2E-47)	0.72	0.89
SRSF4	Serine And Arginine Rich Splicing Factor 4	0.79 (4E-06)	-0.37 (3E-10)	0.86	0.88 (3E-20)	-0.46 (2E-97)	0.82	0.79
HSP90AB1	Heat Shock Protein 90 Alpha Family Class B Member 1	0.79 (2E-04)	-0.37 (3E-10)	0.82	0.84 (4E-12)	-0.36 (7E-56)	0.74	0.8
SRRM2	Serine/Arginine Repetitive Matrix 2	0.79 (1E-05)	-0.37 (4E-10)	0.86	0.86 (4E-15)	-0.37 (2E-62)	0.76	0.7
AKAP1	A-Kinase Anchoring Protein 1	0.77 (3E-11)	-0.58 (4E-25)	0.96	0.94 (3E-07)	-0.29 (1E-37)	0.71	0.73
DDX24	DEAD-Box Helicase 24	0.77 (3E-08)	-0.46 (4E-15)	0.89	0.87 (7E-12)	-0.29 (6E-36)	0.7	0.78
HNRNPA1	Heterogeneous Nuclear Ribonucleoprotein A1	0.75 (8E-08)	-0.47 (4E-16)	0.9	0.88 (4E-10)	-0.3 (2E-38)	0.71	0.78
CBLB	Cbl Proto-Oncogene B	0.74 (6E-05)	-0.37 (5E-10)	0.79	0.9 (5E-07)	-0.29 (3E-37)	0.71	0.65
SRSF5	Serine And Arginine Rich Splicing Factor 5	0.74 (5E-06)	-0.43 (2E-13)	0.87	0.88 (2E-09)	-0.31 (4E-42)	0.71	0.74
PRDX6	Peroxiredoxin 6	0.74 (1E-09)	-0.51 (5E-19)	0.89	0.87 (6E-10)	-0.28 (2E-33)	0.72	0.63
FOXO1	Forkhead Box O1	0.72 (1E-04)	-0.37 (6E-10)	0.82	0.89 (5E-13)	-0.37 (1E-60)	0.76	0.62
ZBTB20	Zinc Finger And BTB Domain Containing 20	0.7 (6E-06)	-0.43 (4E-13)	0.89	0.89 (5E-15)	-0.36 (8E-57)	0.75	0.78
MKNK2	MAPK Interacting Serine/Threonine Kinase 2	0.68 (3E-08)	-0.49 (2E-17)	0.92	0.88 (3E-14)	-0.35 (6E-54)	0.74	0.63
MYC	MYC Proto-Oncogene, BHLH Transcription Factor	0.53 (1E-09)	-0.53 (2E-20)	0.87	0.81 (9E-14)	-0.46 (8E-97)	0.82	0.7
